# The transcription factor ZNF469 regulates collagen production in liver fibrosis

**DOI:** 10.1101/2024.04.25.591188

**Authors:** Sebastian Steinhauser, David Estoppey, Dennis P. Buehler, Yanhua Xiong, Nicolas Pizzato, Amandine Rietsch, Fabian Wu, Nelly Leroy, Tiffany Wunderlin, Isabelle Claerr, Philipp Tropberger, Miriam Müller, Lindsay M. Davison, Quanhu Sheng, Sebastian Bergling, Sophia Wild, Pierre Moulin, Jiancong Liang, Wayne J. English, Brandon Williams, Judith Knehr, Marc Altorfer, Alejandro Reyes, Craig Mickanin, Dominic Hoepfner, Florian Nigsch, Mathias Frederiksen, Charles R. Flynn, Barna D. Fodor, Jonathan D. Brown, Christian Kolter

**Author notes:** Co-senior authors (Charles R. Flynn, Barna D. Fodor, Jonathan D. Brown, Christian Kolter). All authors except for LMD, QS, DPB, JL, WJE, BW, JDB, CRF, are or were employees of Novartis Pharma. LMD, QS, DPB, JL, WJE, BW, JDB, and CRF declare no conflict of interest exists. PM is chief scientific officer at Deciphex Ltd, Dublin, Ireland.

## Abstract

Non-alcoholic fatty liver disease (NAFLD) - characterized by excess accumulation of fat in the liver - now affects one third of the world’s population. As NAFLD progresses, extracellular matrix components including collagen accumulate in the liver causing tissue fibrosis, a major determinant of disease severity and mortality. To identify transcriptional regulators of fibrosis, we computationally inferred the activity of transcription factors (TFs) relevant to fibrosis by profiling the matched transcriptomes and epigenomes of 108 human liver biopsies from a deeply-characterized cohort of patients spanning the full histopathologic spectrum of NAFLD. CRISPR-based genetic knockout of the top 100 TFs identified ZNF469 as a regulator of collagen expression in primary human hepatic stellate cells (HSCs). Gain- and loss-of-function studies established that ZNF469 regulates collagen genes and genes involved in matrix homeostasis through direct binding to gene bodies and regulatory elements. By integrating multiomic large-scale profiling of human biopsies with extensive experimental validation we demonstrate that ZNF469 is a transcriptional regulator of collagen in HSCs. Overall, these data nominate ZNF469 as a previously unrecognized determinant of NAFLD-associated liver fibrosis.
