## Supplemental Table 1 for "The transcription factor ZNF469 regulates collagen production in liver fibrosis"

### Sheet: Sheet 1
Table S1. Patient characteristics
			NASH
	Normal	NAFL	F0	F1	F2/3
Demographics
Total (n)	28	30	19	18	13
Age (yrs)	41.1 ± 11.1	42.3 ± 12.1	49.7 ± 8.0	41.8 ± 10.5	42.1 ± 10.4
Sex (M/F)	2/26	2/28	6/13	4/14	3/10
Anthropometric Values
Race (Cau/AA/His)	17/10/1	26/4/0	19/0/0	17/0/1	12/1/0
Weight (kg)	132.5 ± 23.4	122.7 ± 19.3	134.8 ± 24.6	130.4 ± 32.7	134.5 ± 36.5
BMI (kg/m2)	47.9 ± 7.4	44.4 ± 4.9	47.3 ± 7.7	46.2 ± 6.6	48.3 ± 8.1
Type 2 diabetes mellitus diagnosis (n)	3	9	6	7	6
Hypertension diagnosis (n)	11	11	12	13	5
Hyperlipidemia diagnosis (n)	5	7	4	5	2
Clinical Lab Values
AST (IU/L)	20.6 ± 10.4 (20)	20.9 ± 6.8 (17)	36.0 ± 22.5 (10)	51.0 ± 45.0 (8)	40.2 ± 11.8 (6)
ALT (IU/L)	18.9 ± 9.2 (20)	24.1 ± 12.0 (17)	36.1 ± 17.9 (10)	43.3 ± 20.5 (8)	47.5 ± 21.5 (7)
Alk Phos (IU/L)	75.4 ± 15.5 (18)	75.7 ± 13.9 (16)	101.7 ± 31.9 (9)	66.1 ± 25.2 (7)	106.6 ± 21.5 (5)
Bilirubin (mg/dL)	0.4 ± 0.2 (12)	0.4 ± 0.2 (12)	0.4 ± 0.3 (6)	0.6 ± 0.3 (5)	0.4 ± 0.1 (4)
Albumin (g/dL)	4.1 ± 0.2 (14)	4.1 ± 0.4 (9)	4.1 ± 0.4 (6)	4.3 ± 0.4 (7)	4.3 ± 0.0 (2)
FIB-4 value	0.7 ± 0.6 (18)	0.7 ± 0.4 (16)	0.9 ± 0.5 (9)	1.3 ± 0.8 (6)	1.0 ± 0.2 (6)
Glucose (mg/dL)	96 ± 46 (27)	101 ± 17 (29)	112 ± 18 (18)	95 ± 41 (17)	122 ± 60 (10)
Triglycerides (mg/dL)	91 ± 49 (23)	162 ± 107 (24)	195 ± 97 (16)	298 ± 388 (14)	207 ± 116 (10)
Cholesterol (mg/dL)	191 ± 48 (23)	220 ± 52 (24)	209 ± 45 (16)	227 ± 76 (14)	225 ± 50 (10)
LDL Cholesterol (mg/dL)	110 ± 34 (23)	116 ± 35 (24)	111 ± 41 (16)	111 ± 30 (14)	119 ± 39 (10)
HDL Cholesterol (mg/dL)	55 ± 15 (23)	50 ± 14 (24)	51 ± 8 (16)	50 ± 14.5 (14)	57 ± 26 (10)
Triglyceride/HDL Cholesterol ratio	3.6 ± 0.8 (23)	5.0 ± 3.6 (24)	4.1 ± 0.8 (16)	5.3 ± 4.0 (14)	4.3 ± 1.1 (10)
Histological Parameters1
Steatosis score	0.0 ± 0.0	1.1 ± 0.4	2.1 ± 0.8	1.9 ± 0.8	1.7 ± 0.8
Steatosis score distribution (0/1/2/3)	28/0/0/0	0/27/2/1	0/6/6/7	0/7/8/5	0/6/5/2
Lobular inflammation score	0.0 ± 0.0	0.4 ± 0.5	1.3 ± 0.5	1.4 ± 0.5	1.6 ± 0.5
Lob. Inflammation distribution (0/1/2/3)	28/0/0/0	17/13/0/0	0/14/5/0	0/8/10/0	0/5/8/0
Ballooning score	0.0 ± 0.0	0.0 ± 0.0	1.3 ± 0.5	1.6 ± 0.5	1.5 ± 0.5
Ballooning score distribution (0/1/2/3)	28/0/0/0	30/0/0/0	0/13/6/0	0/8/10/0	0/7/7/0
NAFLD Activity Score (NAS)	0.0 ± 0.0	1.8 ± 0.8	4.6 ± 1.4	4.9 ± 1.4	4.8 ± 1.4
NAS distribution (0/1/2/3/4/5/6/7)	28/0/0/0/0/0/0/0	0/16/11/3/0	0/0/0/5/4/6/1/3	0/0/0/4/3/5/3/3	0/0/0/3/3/2/4/1
Fibrosis score	0.0 ± 0.0	0.0 ± 0.0	0.0 ± 0.0	1.0 ± 0.0	2.3 ± 0.5
Fibrosis score distribution (0/1/2/3/4)	28/0/0/0/0	30/0/0/0/0	19/0/0/0/0	0/18/0/0/0	0/0/9/4/0
mean ± SD (n)
1 NASH CRN Scoring System (Kleiner DE et al. Hepatology 2005; 41:1313-21)
