## Supplemental Table 4 for "The transcription factor ZNF469 regulates collagen production in liver fibrosis"

### Sheet: ALL_predicted_TFs_684factor_pub
gene_symbol	included in CRISPR screen	TF_dorothea	TF_homer	TF_rcis	TF_monolisa	TF_crc	TF_ananse	hit_in_nr_tools	reason to keep the TFs
JUN	yes	1	1	1	0	1	1	5	found in 5 out of 6
REL	yes	1	1	1	1	1	0	5	top hit in at least 1 tool and found with several tools
IRF1	yes	1	1	1	1	0	1	5	top hit in at least 1 tool and found with several tools
ETS1	yes	1	1	1	0	1	1	5	top hit in at least 1 tool and found with several tools
JUNB	yes	1	1	1	0	1	0	4	found in 4 out of 6
SMAD3	yes	1	1	1	0	1	0	4	found in 4 out of 6
FOS	yes	1	1	1	0	1	0	4	found in 4 out of 6
FOSL2	yes	1	1	1	0	1	0	4	found in 4 out of 6
TEAD4	yes	1	1	1	1	0	0	4	found in 4 out of 6
SRF	yes	1	1	1	0	1	0	4	found in 4 out of 6
PBX3	yes	1	1	0	0	1	1	4	found in 4 out of 6
NFYA	yes	1	1	0	0	1	1	4	found in 4 out of 6
STAT1	yes	1	1	1	0	1	0	4	top hit in at least 1 tool and found with several tools
STAT2	yes	1	1	1	1	0	0	4	top hit in at least 1 tool and found with several tools
JUND	yes	1	1	1	0	1	0	4	top hit in at least 1 tool and found with several tools
RELA	yes	1	1	1	1	0	0	4	top hit in at least 1 tool and found with several tools
ELK4	yes	1	1	1	0	0	1	4	top hit in at least 1 tool and found with several tools
ETV2	yes	1	1	1	1	0	0	4	top hit in at least 1 tool and found with several tools
ERF	yes	0	1	1	1	1	0	4	top hit in at least 1 tool and found with several tools
IRF9	yes	1	1	1	1	0	0	4	top hit in at least 1 tool and found with several tools
NFE2L2	yes	1	1	0	1	1	0	4	top hit in at least 1 tool and found with several tools
RUNX1	yes	1	1	1	0	1	0	4	top hit in at least 1 tool and found with several tools
ELK1	yes	1	1	1	1	0	0	4	top hit in at least 1 tool and found with several tools
ELF1	yes	1	1	1	0	1	0	4	top hit in at least 1 tool and found with several tools
RFX5	yes	1	1	1	0	0	1	4	top hit in at least 1 tool and found with several tools
IRF2	yes	1	1	1	1	0	0	4	top hit in at least 1 tool and found with several tools
EGR1	yes	1	1	1	0	0	0	3	found in 3 out of 6
TEAD1	yes	1	1	0	1	0	0	3	found in 3 out of 6
CREB3L2	yes	1	1	0	0	0	1	3	found in 3 out of 6
NFKB2	yes	1	1	1	0	0	0	3	found in 3 out of 6
TEAD2	yes	1	1	0	1	0	0	3	found in 3 out of 6
SP1	yes	1	1	0	0	1	0	3	found in 3 out of 6
GLIS3	yes	1	1	0	0	1	0	3	found in 3 out of 6
SMAD1	yes	1	1	0	0	1	0	3	found in 3 out of 6
ZNF354C	yes	1	1	1	0	0	0	3	found in 3 out of 6
RUNX2	yes	1	1	1	0	0	0	3	found in 3 out of 6
AR	yes	1	1	0	0	1	0	3	found in 3 out of 6
MSC	yes	1	1	0	1	0	0	3	found in 3 out of 6
MEF2D	yes	1	1	0	0	1	0	3	found in 3 out of 6
RARG	yes	1	1	0	0	1	0	3	found in 3 out of 6
KLF4	yes	1	1	1	0	0	0	3	found in 3 out of 6
BACH1	yes	1	1	0	1	0	0	3	found in 3 out of 6
FOXM1	yes	1	1	1	0	0	0	3	found in 3 out of 6
ZNF219	yes	1	1	0	0	1	0	3	found in 3 out of 6
ZNF740	yes	1	1	0	0	1	0	3	found in 3 out of 6
TBX2	yes	1	1	1	0	0	0	3	found in 3 out of 6
ETV1	yes	0	1	1	0	1	0	3	top hit in at least 1 tool and found with several tools
ELF4	yes	1	1	1	0	0	0	3	top hit in at least 1 tool and found with several tools
ETV6	yes	0	1	1	1	0	0	3	top hit in at least 1 tool and found with several tools
NFE2L1	yes	1	1	0	1	0	0	3	top hit in at least 1 tool and found with several tools
UBP1	yes	1	1	0	0	0	1	3	top hit in at least 1 tool and found with several tools
ETV5	yes	1	1	1	0	0	0	3	top hit in at least 1 tool and found with several tools
PBX2	yes	1	1	0	0	0	1	3	top hit in at least 1 tool and found with several tools
TCF12	yes	1	1	0	0	0	1	3	top hit in at least 1 tool and found with several tools
FLI1	yes	0	1	1	0	1	0	3	top hit in at least 1 tool and found with several tools
SIX5	yes	1	1	0	0	0	1	3	top hit in at least 1 tool and found with several tools
ETS2	yes	1	1	1	0	0	0	3	top hit in at least 1 tool and found with several tools
ELF2	yes	0	1	1	0	1	0	3	top hit in at least 1 tool and found with several tools
GABPA	yes	1	1	1	0	0	0	3	top hit in at least 1 tool and found with several tools
ETV4	yes	1	1	1	0	0	0	3	top hit in at least 1 tool and found with several tools
SMAD4	yes	1	1	0	0	0	0	2	control
KLF9	yes	1	1	0	0	0	0	2	control
SMAD9	yes	1	1	0	0	0	0	2	control
HIF1A	yes	1	0	0	0	0	1	2	found in 2 out of 6
FOSL1	yes	0	1	1	0	0	0	2	found in 2 out of 6
TEAD3	yes	1	1	0	0	0	0	2	found in 2 out of 6
JDP2	yes	1	1	0	0	0	0	2	found in 2 out of 6
FOSB	yes	1	1	0	0	0	0	2	found in 2 out of 6
ZNF652	yes	1	0	0	0	1	0	2	found in 2 out of 6
ZNF79	yes	1	1	0	0	0	0	2	found in 2 out of 6
POU2F1	yes	1	1	0	0	0	0	2	found in 2 out of 6
GATA6	yes	1	1	0	0	0	0	2	keep, found twice, but none in top 10, wildcard
MYC	yes	1	1	0	0	0	0	2	keep, found twice, but none in top 10, wildcard
TP53	yes	1	1	0	0	0	0	2	keep, found twice, but none in top 10, wildcard
KLF2	yes	1	1	0	0	0	0	2	keep, found twice, but none in top 10, wildcard
NR3C1	yes	0	1	1	0	0	0	2	keep, found twice, but none in top 10, wildcard
MAFG	yes	1	1	0	0	0	0	2	keep, found twice, but none in top 10, wildcard
NFIL3	yes	1	0	0	0	1	0	2	keep, found twice, but none in top 10, wildcard
HAND2	yes	1	1	0	0	0	0	2	keep, found twice, but none in top 10, wildcard
E2F3	yes	1	1	0	0	0	0	2	keep, found twice, but none in top 10, wildcard
ZNF22	yes	1	1	0	0	0	0	2	keep, found twice, but none in top 10, wildcard
E2F1	yes	1	1	0	0	0	0	2	keep, found twice, but none in top 10, wildcard
ZNF319	yes	1	0	0	0	1	0	2	keep, found twice, but none in top 10, wildcard
HOXB4	yes	1	1	0	0	0	0	2	keep, found twice, but none in top 10, wildcard
GLIS2	yes	1	1	0	0	0	0	2	top hit in at least 1 tool and found with several tools
CUX1	yes	1	0	0	0	0	1	2	top hit in at least 1 tool and found with several tools
ELK3	yes	0	1	1	0	0	0	2	top hit in at least 1 tool and found with several tools
ETV3	yes	0	1	1	0	0	0	2	top hit in at least 1 tool and found with several tools
ZBTB33	yes	0	1	0	0	0	1	2	top hit in at least 1 tool and found with several tools
TBX3	yes	0	1	0	0	0	0	1	keep literature
SOX9	yes	0	1	0	0	0	0	1	keep Sox 9 angle
PPARD	yes	1	0	0	0	0	0	1	keep, because of high expression
SMAD5	yes	0	1	0	0	0	0	1	keep, because of high expression, sox9 angle
ZNF33B	yes	0	0	0	0	1	0	1	top hit in at least 1 tool
FOXP4	yes	0	0	0	0	0	1	1	top hit in at least 1 tool
ZNF469	yes	1	0	0	0	0	0	1	top hit in at least 1 tool
SNAI1	no	0	1	0	0	0	0	1	exluded from screen
SOX4	no	1	0	0	0	0	0	1	xluded from screen
ATF3	no	0	1	0	0	0	0	1	xluded from screen
ZNF684	no	0	0	0	0	1	0	1	xluded from screen
ZNF8	no	0	1	0	0	0	0	1	xluded from screen
ZNF662	no	0	0	0	0	1	0	1	xluded from screen
NR3C2	no	0	1	0	0	0	0	1	xluded from screen
NFAT5	no	0	1	0	0	0	0	1	xluded from screen
TSHZ3	no	1	0	0	0	0	0	1	xluded from screen
HES4	no	0	1	0	0	0	0	1	xluded from screen
NFIA	no	1	0	0	0	0	0	1	xluded from screen
RBAK	no	0	1	0	0	0	0	1	xluded from screen
ZNF254	no	0	0	0	0	1	0	1	xluded from screen
DNMT1	no	0	1	0	0	0	0	1	xluded from screen
CBFB	no	0	0	1	0	0	0	1	xluded from screen
NFYB	no	1	0	0	0	0	0	1	xluded from screen
HIC1	no	0	0	0	0	1	0	1	xluded from screen
MXI1	no	0	1	0	0	0	0	1	xluded from screen
IRF3	no	1	1	1	1	1	0	5	xluded from screen
SP3	no	1	1	0	0	1	1	4	xluded from screen
NFKB1	no	1	1	1	0	0	1	4	xluded from screen
RFX1	no	1	1	0	0	1	1	4	xluded from screen
ESRRA	no	1	1	0	0	1	1	4	xluded from screen
IRF7	no	1	1	1	1	0	0	4	xluded from screen
TCF7L2	no	1	1	1	0	0	0	3	xluded from screen
STAT6	no	1	1	1	0	0	0	3	xluded from screen
SREBF1	no	1	1	0	0	1	0	3	xluded from screen
ATF5	no	1	1	0	0	1	0	3	xluded from screen
STAT3	no	1	1	1	0	0	0	3	xluded from screen
MAZ	no	1	1	0	0	1	0	3	xluded from screen
TCF3	no	1	1	0	0	0	1	3	xluded from screen
BHLHE40	no	0	1	0	0	1	1	3	xluded from screen
CREB3	no	1	1	0	0	0	1	3	xluded from screen
SREBF2	no	1	1	0	0	1	0	3	xluded from screen
ZNF580	no	1	1	0	0	1	0	3	xluded from screen
ARNT	no	1	1	0	0	1	0	3	xluded from screen
MAFF	no	1	1	0	0	1	0	3	xluded from screen
KLF7	no	1	1	0	0	1	0	3	xluded from screen
ZBTB1	no	1	1	0	0	1	0	3	xluded from screen
ATF7	no	1	1	0	0	1	0	3	xluded from screen
CREM	no	1	1	0	0	1	0	3	xluded from screen
FOXJ2	no	0	1	1	0	1	0	3	xluded from screen
MZF1	no	1	1	1	0	0	0	3	xluded from screen
CTCF	no	1	1	0	0	0	1	3	xluded from screen
NR1D1	no	1	1	0	0	1	0	3	xluded from screen
RREB1	no	1	1	0	0	1	0	3	xluded from screen
GATA2	no	1	1	1	0	0	0	3	xluded from screen
RELB	no	1	1	1	0	0	0	3	xluded from screen
MYNN	no	1	1	0	0	1	0	3	xluded from screen
GMEB2	no	1	1	0	0	0	1	3	xluded from screen
STAT5A	no	1	1	1	0	0	0	3	xluded from screen
RFX7	no	1	1	0	0	0	1	3	xluded from screen
TCF21	no	1	1	0	1	0	0	3	xluded from screen
MEF2C	no	1	1	0	0	1	0	3	xluded from screen
ZNF71	no	1	1	0	0	1	0	3	xluded from screen
GLI3	no	1	1	1	0	0	0	3	xluded from screen
HOXA2	no	1	1	1	0	0	0	3	xluded from screen
TCF7	no	1	1	1	0	0	0	3	xluded from screen
ZNF563	no	1	1	0	0	1	0	3	xluded from screen
HOXA1	no	1	1	1	0	0	0	3	xluded from screen
SCX	no	1	1	0	1	0	0	3	xluded from screen
USF1	no	1	1	1	0	0	0	3	xluded from screen
CREB3L1	no	1	1	0	0	0	0	2	found in 2 out of 6
ATF4	no	1	1	0	0	0	0	2	xluded from screen
XBP1	no	1	1	0	0	0	0	2	xluded from screen
KLF6	no	1	1	0	0	0	0	2	xluded from screen
YBX3	no	1	1	0	0	0	0	2	xluded from screen
PLAGL1	no	1	1	0	0	0	0	2	xluded from screen
ATF6B	no	1	1	0	0	0	0	2	xluded from screen
NFIX	no	1	0	0	0	1	0	2	xluded from screen
NFATC4	no	1	1	0	0	0	0	2	xluded from screen
FOXD1	no	1	1	0	0	0	0	2	xluded from screen
TGIF1	no	1	1	0	0	0	0	2	xluded from screen
ZBTB38	no	1	0	0	0	1	0	2	xluded from screen
MAX	no	1	1	0	0	0	0	2	xluded from screen
MAFK	no	1	1	0	0	0	0	2	xluded from screen
BCLAF1	no	0	0	1	0	1	0	2	xluded from screen
MXD4	no	1	1	0	0	0	0	2	xluded from screen
PRRX1	no	1	1	0	0	0	0	2	xluded from screen
RXRB	no	0	1	0	0	1	0	2	xluded from screen
MEF2A	no	1	1	0	0	0	0	2	xluded from screen
E2F4	no	1	1	0	0	0	0	2	xluded from screen
OSR1	no	1	1	0	0	0	0	2	xluded from screen
USF2	no	1	1	0	0	0	0	2	xluded from screen
ZNF384	no	1	1	0	0	0	0	2	xluded from screen
ZBTB4	no	0	0	0	0	1	1	2	xluded from screen
NR2C1	no	1	1	0	0	0	0	2	xluded from screen
TCF4	no	1	1	0	0	0	0	2	xluded from screen
DEAF1	no	1	0	0	0	1	0	2	xluded from screen
RBPJ	no	1	1	0	0	0	0	2	xluded from screen
ZFP91	no	1	0	0	0	1	0	2	xluded from screen
MLX	no	1	1	0	0	0	0	2	xluded from screen
MYRF	no	1	1	0	0	0	0	2	xluded from screen
KLF16	no	1	1	0	0	0	0	2	xluded from screen
BCL6	no	1	0	0	0	1	0	2	xluded from screen
TWIST2	no	1	1	0	0	0	0	2	xluded from screen
MEIS1	no	1	1	0	0	0	0	2	xluded from screen
ATF2	no	1	1	0	0	0	0	2	xluded from screen
ATF6	no	1	1	0	0	0	0	2	xluded from screen
ATOH8	no	1	1	0	0	0	0	2	xluded from screen
RARA	no	1	1	0	0	0	0	2	xluded from screen
DDIT3	no	1	1	0	0	0	0	2	xluded from screen
PURA	no	0	1	1	0	0	0	2	xluded from screen
NPAS2	no	1	1	0	0	0	0	2	xluded from screen
TERF2	no	1	1	0	0	0	0	2	xluded from screen
HMGA2	no	1	1	0	0	0	0	2	xluded from screen
HOXB3	no	1	1	0	0	0	0	2	xluded from screen
FOXK2	no	1	0	0	0	0	1	2	xluded from screen
HOXB2	no	1	1	0	0	0	0	2	xluded from screen
BBX	no	1	1	0	0	0	0	2	xluded from screen
MEIS2	no	1	1	0	0	0	0	2	xluded from screen
NFIB	no	1	0	0	0	1	0	2	xluded from screen
ARNT2	no	1	1	0	0	0	0	2	xluded from screen
ZFX	no	1	1	0	0	0	0	2	xluded from screen
HOXA3	no	1	1	0	0	0	0	2	xluded from screen
ZNF768	no	1	1	0	0	0	0	2	xluded from screen
E4F1	no	1	1	0	0	0	0	2	xluded from screen
ZFP64	no	1	1	0	0	0	0	2	xluded from screen
ZKSCAN1	no	1	1	0	0	0	0	2	xluded from screen
CREB1	no	1	1	0	0	0	0	2	xluded from screen
THRA	no	1	0	0	0	1	0	2	xluded from screen
KLF3	no	0	1	0	0	1	0	2	xluded from screen
ZNF282	no	1	1	0	0	0	0	2	xluded from screen
CLOCK	no	1	1	0	0	0	0	2	xluded from screen
TFAP2A	no	1	1	0	0	0	0	2	xluded from screen
HIVEP2	no	1	1	0	0	0	0	2	xluded from screen
HIVEP1	no	1	1	0	0	0	0	2	xluded from screen
TBP	no	1	1	0	0	0	0	2	xluded from screen
PRRX2	no	1	1	0	0	0	0	2	xluded from screen
KLF13	no	0	1	0	0	1	0	2	xluded from screen
TFCP2	no	1	1	0	0	0	0	2	xluded from screen
ZBED1	no	1	1	0	0	0	0	2	xluded from screen
HOXA5	no	1	1	0	0	0	0	2	xluded from screen
MYBL2	no	1	1	0	0	0	0	2	xluded from screen
ZNF668	no	1	0	0	0	1	0	2	xluded from screen
RARB	no	1	1	0	0	0	0	2	xluded from screen
WT1	no	1	1	0	0	0	0	2	xluded from screen
ZNF468	no	1	1	0	0	0	0	2	xluded from screen
BARX1	no	1	1	0	0	0	0	2	xluded from screen
MXD3	no	1	1	0	0	0	0	2	xluded from screen
SOX17	no	1	1	0	0	0	0	2	xluded from screen
ZNF274	no	1	1	0	0	0	0	2	xluded from screen
ARNTL	no	1	1	0	0	0	0	2	xluded from screen
PKNOX1	no	1	1	0	0	0	0	2	xluded from screen
FOXK1	no	1	1	0	0	0	0	2	xluded from screen
ATF1	no	1	1	0	0	0	0	2	xluded from screen
ZNF317	no	1	1	0	0	0	0	2	xluded from screen
VDR	no	1	0	1	0	0	0	2	xluded from screen
NFATC3	no	1	1	0	0	0	0	2	xluded from screen
PBX1	no	1	1	0	0	0	0	2	xluded from screen
NFE2L3	no	1	1	0	0	0	0	2	xluded from screen
SP2	no	0	1	0	0	1	0	2	xluded from screen
ZBTB2	no	0	1	0	0	1	0	2	xluded from screen
ZNF202	no	1	1	0	0	0	0	2	xluded from screen
ZNF574	no	1	1	0	0	0	0	2	xluded from screen
TWIST1	no	1	1	0	0	0	0	2	xluded from screen
HOXA4	no	1	1	0	0	0	0	2	xluded from screen
ZNF134	no	1	1	0	0	0	0	2	xluded from screen
ZNF646	no	1	0	0	0	1	0	2	xluded from screen
ZNF174	no	1	1	0	0	0	0	2	xluded from screen
HOMEZ	no	0	1	0	0	1	0	2	xluded from screen
ZNF28	no	1	1	0	0	0	0	2	xluded from screen
PKNOX2	no	1	1	0	0	0	0	2	xluded from screen
ZNF749	no	1	1	0	0	0	0	2	xluded from screen
MTF1	no	1	1	0	0	0	0	2	xluded from screen
FOXN2	no	1	1	0	0	0	0	2	xluded from screen
HIVEP3	no	1	1	0	0	0	0	2	xluded from screen
KLF5	no	1	1	0	0	0	0	2	xluded from screen
THAP1	no	1	1	0	0	0	0	2	xluded from screen
MGA	no	1	1	0	0	0	0	2	xluded from screen
ZBTB43	no	1	1	0	0	0	0	2	xluded from screen
TFEB	no	1	1	0	0	0	0	2	xluded from screen
ZNF526	no	1	0	0	0	1	0	2	xluded from screen
NFATC1	no	1	1	0	0	0	0	2	xluded from screen
ZBTB14	no	1	1	0	0	0	0	2	xluded from screen
EBF1	no	1	1	0	0	0	0	2	xluded from screen
ZNF778	no	1	1	0	0	0	0	2	xluded from screen
LIN54	no	1	1	0	0	0	0	2	xluded from screen
ZNF714	no	1	1	0	0	0	0	2	xluded from screen
ZNF398	no	1	1	0	0	0	0	2	xluded from screen
GMEB1	no	1	0	0	0	1	0	2	xluded from screen
ZNF449	no	1	1	0	0	0	0	2	xluded from screen
ZNF18	no	0	1	0	0	1	0	2	xluded from screen
ZNF329	no	1	1	0	0	0	0	2	xluded from screen
ZNF300	no	1	1	0	0	0	0	2	xluded from screen
ZNF766	no	1	1	0	0	0	0	2	xluded from screen
PRDM10	no	1	0	0	0	1	0	2	xluded from screen
KLF12	no	0	1	0	0	1	0	2	xluded from screen
E2F5	no	1	1	0	0	0	0	2	xluded from screen
MYBL1	no	1	1	0	0	0	0	2	xluded from screen
ZNF35	no	1	0	1	0	0	0	2	xluded from screen
ZNF697	no	1	0	0	0	1	0	2	xluded from screen
ZNF16	no	1	1	0	0	0	0	2	xluded from screen
EN1	no	1	1	0	0	0	0	2	xluded from screen
ZNF74	no	1	0	0	0	1	0	2	xluded from screen
ZNF549	no	1	1	0	0	0	0	2	xluded from screen
ZNF430	no	1	1	0	0	0	0	2	xluded from screen
HOXB7	no	1	1	0	0	0	0	2	xluded from screen
FOXO1	no	0	1	1	0	0	0	2	xluded from screen
ZNF675	no	1	1	0	0	0	0	2	xluded from screen
TFAP4	no	1	1	0	0	0	0	2	xluded from screen
ZNF341	no	1	1	0	0	0	0	2	xluded from screen
EBF3	no	1	1	0	0	0	0	2	xluded from screen
HOXC4	no	1	1	0	0	0	0	2	xluded from screen
ZNF467	no	1	1	0	0	0	0	2	xluded from screen
RORA	no	1	1	0	0	0	0	2	xluded from screen
ZBTB12	no	1	1	0	0	0	0	2	xluded from screen
ZNF708	no	1	1	0	0	0	0	2	xluded from screen
ZNF823	no	1	1	0	0	0	0	2	xluded from screen
SIX1	no	1	1	0	0	0	0	2	xluded from screen
VAX2	no	1	1	0	0	0	0	2	xluded from screen
TBX20	no	1	1	0	0	0	0	2	xluded from screen
ZNF669	no	1	1	0	0	0	0	2	xluded from screen
LHX9	no	1	1	0	0	0	0	2	xluded from screen
ZFP82	no	1	1	0	0	0	0	2	xluded from screen
ZNF184	no	0	1	0	0	1	0	2	xluded from screen
ISL2	no	1	1	0	0	0	0	2	xluded from screen
ZNF786	no	1	1	0	0	0	0	2	xluded from screen
POU2F2	no	1	1	0	0	0	0	2	xluded from screen
ZBTB42	no	1	1	0	0	0	0	2	xluded from screen
MITF	no	1	1	0	0	0	0	2	xluded from screen
ZNF154	no	1	1	0	0	0	0	2	xluded from screen
OSR2	no	1	1	0	0	0	0	2	xluded from screen
EGR3	no	1	1	0	0	0	0	2	xluded from screen
GLI1	no	1	1	0	0	0	0	2	xluded from screen
HOXB6	no	1	1	0	0	0	0	2	xluded from screen
MEF2B	no	1	1	0	0	0	0	2	xluded from screen
SP4	no	1	1	0	0	0	0	2	xluded from screen
SHOX2	no	1	1	0	0	0	0	2	xluded from screen
DBP	no	1	0	0	0	1	0	2	xluded from screen
HOXC6	no	1	1	0	0	0	0	2	xluded from screen
IRX3	no	1	1	0	0	0	0	2	xluded from screen
ZNF34	no	1	0	0	0	1	0	2	xluded from screen
PLAG1	no	1	1	0	0	0	0	2	xluded from screen
ZNF90	no	1	1	0	0	0	0	2	xluded from screen
KLF8	no	1	1	0	0	0	0	2	xluded from screen
MECOM	no	1	1	0	0	0	0	2	xluded from screen
HLX	no	1	1	0	0	0	0	2	xluded from screen
ZNF579	no	1	0	0	0	1	0	2	xluded from screen
ARNTL2	no	1	1	0	0	0	0	2	xluded from screen
ZNF710	no	1	0	0	0	1	0	2	xluded from screen
ZBTB3	no	0	0	0	0	1	1	2	xluded from screen
TFE3	no	1	1	0	0	0	0	2	xluded from screen
MEIS3	no	1	1	0	0	0	0	2	xluded from screen
NME2	no	1	0	0	0	0	0	1	xluded from screen
YBX1	no	0	1	0	0	0	0	1	xluded from screen
NAP1L1	no	0	0	1	0	0	0	1	xluded from screen
HMGA1	no	0	1	0	0	0	0	1	xluded from screen
SOD1	no	0	0	1	0	0	0	1	xluded from screen
APEX1	no	0	0	1	0	0	0	1	xluded from screen
ZNF207	no	1	0	0	0	0	0	1	xluded from screen
GTF2I	no	0	0	1	0	0	0	1	xluded from screen
EPAS1	no	1	0	0	0	0	0	1	xluded from screen
EZR	no	0	0	1	0	0	0	1	xluded from screen
ID1	no	0	0	0	0	1	0	1	xluded from screen
NR2F1	no	1	0	0	0	0	0	1	xluded from screen
TSC22D1	no	1	0	0	0	0	0	1	xluded from screen
TFDP1	no	1	0	0	0	0	0	1	xluded from screen
MBD2	no	1	0	0	0	0	0	1	xluded from screen
CEBPB	no	0	0	1	0	0	0	1	xluded from screen
NFIC	no	1	0	0	0	0	0	1	xluded from screen
RBM17	no	0	0	1	0	0	0	1	xluded from screen
KDM5B	no	1	0	0	0	0	0	1	xluded from screen
CEBPD	no	1	0	0	0	0	0	1	xluded from screen
SP100	no	1	0	0	0	0	0	1	xluded from screen
GLYR1	no	1	0	0	0	0	0	1	xluded from screen
PIN1	no	1	0	0	0	0	0	1	xluded from screen
MBNL2	no	0	1	0	0	0	0	1	xluded from screen
NR1H2	no	1	0	0	0	0	0	1	xluded from screen
CENPB	no	1	0	0	0	0	0	1	xluded from screen
GTF3A	no	0	1	0	0	0	0	1	xluded from screen
CXXC1	no	0	1	0	0	0	0	1	xluded from screen
HMG20B	no	1	0	0	0	0	0	1	xluded from screen
CIC	no	1	0	0	0	0	0	1	xluded from screen
STAT5B	no	1	0	0	0	0	0	1	xluded from screen
YY1	no	0	1	0	0	0	0	1	xluded from screen
NR4A1	no	1	0	0	0	0	0	1	xluded from screen
PSMD12	no	0	0	1	0	0	0	1	xluded from screen
ZNF117	no	1	0	0	0	0	0	1	xluded from screen
BCL3	no	0	0	1	0	0	0	1	xluded from screen
KDM2A	no	1	0	0	0	0	0	1	xluded from screen
TBL1XR1	no	0	0	1	0	0	0	1	xluded from screen
ZNF532	no	1	0	0	0	0	0	1	xluded from screen
WIZ	no	1	0	0	0	0	0	1	xluded from screen
PCGF2	no	1	0	0	0	0	0	1	xluded from screen
ARID5B	no	1	0	0	0	0	0	1	xluded from screen
NR2F6	no	0	0	0	0	1	0	1	xluded from screen
HBP1	no	0	0	0	0	1	0	1	xluded from screen
ZNF83	no	1	0	0	0	0	0	1	xluded from screen
ZNF692	no	0	1	0	0	0	0	1	xluded from screen
ZNF503	no	0	0	1	0	0	0	1	xluded from screen
BPTF	no	0	0	1	0	0	0	1	xluded from screen
MLXIP	no	1	0	0	0	0	0	1	xluded from screen
ZBTB17	no	1	0	0	0	0	0	1	xluded from screen
ZFPM2	no	1	0	0	0	0	0	1	xluded from screen
FOXC2	no	1	0	0	0	0	0	1	xluded from screen
ZEB1	no	0	1	0	0	0	0	1	xluded from screen
GTF2B	no	1	0	0	0	0	0	1	xluded from screen
RBM7	no	0	0	1	0	0	0	1	xluded from screen
HMGN3	no	1	0	0	0	0	0	1	xluded from screen
EP300	no	0	0	1	0	0	0	1	xluded from screen
GATA4	no	0	1	0	0	0	0	1	xluded from screen
SMAP2	no	0	0	1	0	0	0	1	xluded from screen
ZNF561	no	0	1	0	0	0	0	1	xluded from screen
ZNF639	no	1	0	0	0	0	0	1	xluded from screen
ZNF281	no	0	1	0	0	0	0	1	xluded from screen
ADNP	no	1	0	0	0	0	0	1	xluded from screen
NFYC	no	1	0	0	0	0	0	1	xluded from screen
SETDB1	no	1	0	0	0	0	0	1	xluded from screen
GLI2	no	0	1	0	0	0	0	1	xluded from screen
ZNF787	no	1	0	0	0	0	0	1	xluded from screen
GABPB1	no	0	0	1	0	0	0	1	xluded from screen
ZNF444	no	0	1	0	0	0	0	1	xluded from screen
AHR	no	1	0	0	0	0	0	1	xluded from screen
ING4	no	0	0	1	0	0	0	1	xluded from screen
ZNF827	no	1	0	0	0	0	0	1	xluded from screen
ZNF75A	no	0	1	0	0	0	0	1	xluded from screen
ZNF512B	no	1	0	0	0	0	0	1	xluded from screen
HMG20A	no	1	0	0	0	0	0	1	xluded from screen
CSRNP2	no	1	0	0	0	0	0	1	xluded from screen
CEBPZ	no	1	0	0	0	0	0	1	xluded from screen
MTA3	no	0	0	1	0	0	0	1	xluded from screen
NR2C2	no	0	1	0	0	0	0	1	xluded from screen
ZNF358	no	1	0	0	0	0	0	1	xluded from screen
ZEB2	no	0	1	0	0	0	0	1	xluded from screen
VEZF1	no	1	0	0	0	0	0	1	xluded from screen
KMT2B	no	1	0	0	0	0	0	1	xluded from screen
ZNF263	no	0	1	0	0	0	0	1	xluded from screen
ZNF224	no	1	0	0	0	0	0	1	xluded from screen
ZNF217	no	1	0	0	0	0	0	1	xluded from screen
CSRNP1	no	1	0	0	0	0	0	1	xluded from screen
SP140L	no	1	0	0	0	0	0	1	xluded from screen
FOXF1	no	1	0	0	0	0	0	1	xluded from screen
ZNF3	no	0	0	1	0	0	0	1	xluded from screen
NCOA3	no	1	0	0	0	0	0	1	xluded from screen
ZNF148	no	0	1	0	0	0	0	1	xluded from screen
FOXO3	no	0	1	0	0	0	0	1	xluded from screen
TCF7L1	no	1	0	0	0	0	0	1	xluded from screen
ZNF516	no	1	0	0	0	0	0	1	xluded from screen
TRIM21	no	0	0	1	0	0	0	1	xluded from screen
ZNF320	no	1	0	0	0	0	0	1	xluded from screen
FOXJ3	no	0	1	0	0	0	0	1	xluded from screen
ZNF513	no	1	0	0	0	0	0	1	xluded from screen
ZBTB7A	no	0	1	0	0	0	0	1	xluded from screen
ZZZ3	no	1	0	0	0	0	0	1	xluded from screen
ZNF175	no	1	0	0	0	0	0	1	xluded from screen
ZNF32	no	0	1	0	0	0	0	1	xluded from screen
ZNF276	no	1	0	0	0	0	0	1	xluded from screen
PRDM4	no	1	0	0	0	0	0	1	xluded from screen
ZNF251	no	0	0	0	0	1	0	1	xluded from screen
E2F7	no	1	0	0	0	0	0	1	xluded from screen
ZNF770	no	1	0	0	0	0	0	1	xluded from screen
NR1D2	no	0	1	0	0	0	0	1	xluded from screen
SP110	no	1	0	0	0	0	0	1	xluded from screen
HINFP	no	1	0	0	0	0	0	1	xluded from screen
ZNF316	no	1	0	0	0	0	0	1	xluded from screen
CREBL2	no	0	1	0	0	0	0	1	xluded from screen
HMBOX1	no	0	1	0	0	0	0	1	xluded from screen
ZNF800	no	1	0	0	0	0	0	1	xluded from screen
ZNF644	no	1	0	0	0	0	0	1	xluded from screen
ZBTB45	no	1	0	0	0	0	0	1	xluded from screen
FOXN3	no	0	1	0	0	0	0	1	xluded from screen
BHLHE41	no	0	1	0	0	0	0	1	xluded from screen
HSF4	no	0	0	0	0	1	0	1	xluded from screen
BNC2	no	1	0	0	0	0	0	1	xluded from screen
TERF1	no	1	0	0	0	0	0	1	xluded from screen
ZNF581	no	0	0	0	0	1	0	1	xluded from screen
KDM2B	no	0	1	0	0	0	0	1	xluded from screen
HES1	no	0	1	0	0	0	0	1	xluded from screen
ZNF641	no	0	1	0	0	0	0	1	xluded from screen
SOX12	no	1	0	0	0	0	0	1	xluded from screen
ZNF362	no	1	0	0	0	0	0	1	xluded from screen
GATAD2B	no	1	0	0	0	0	0	1	xluded from screen
RXRA	no	0	1	0	0	0	0	1	xluded from screen
HLCS	no	0	0	1	0	0	0	1	xluded from screen
KMT2A	no	0	1	0	0	0	0	1	xluded from screen
SNAPC4	no	1	0	0	0	0	0	1	xluded from screen
RFX2	no	0	1	0	0	0	0	1	xluded from screen
ZNF12	no	0	1	0	0	0	0	1	xluded from screen
ZFHX4	no	1	0	0	0	0	0	1	xluded from screen
ZNF592	no	1	0	0	0	0	0	1	xluded from screen
ZNF408	no	1	0	0	0	0	0	1	xluded from screen
ZNF335	no	1	0	0	0	0	0	1	xluded from screen
ZBTB18	no	0	1	0	0	0	0	1	xluded from screen
ZNF672	no	1	0	0	0	0	0	1	xluded from screen
GLI4	no	1	0	0	0	0	0	1	xluded from screen
ZNF677	no	0	1	0	0	0	0	1	xluded from screen
TCFL5	no	1	0	0	0	0	0	1	xluded from screen
ZNF142	no	1	0	0	0	0	0	1	xluded from screen
BRF2	no	1	0	0	0	0	0	1	xluded from screen
ZNF140	no	0	1	0	0	0	0	1	xluded from screen
PRDM8	no	1	0	0	0	0	0	1	xluded from screen
ZNF687	no	1	0	0	0	0	0	1	xluded from screen
ZNF880	no	0	1	0	0	0	0	1	xluded from screen
ARID3A	no	1	0	0	0	0	0	1	xluded from screen
ZBTB22	no	1	0	0	0	0	0	1	xluded from screen
ZNF629	no	1	0	0	0	0	0	1	xluded from screen
ZNF707	no	1	0	0	0	0	0	1	xluded from screen
HSF2	no	1	0	0	0	0	0	1	xluded from screen
ZNF45	no	0	1	0	0	0	0	1	xluded from screen
XPA	no	0	1	0	0	0	0	1	xluded from screen
ZNF143	no	1	0	0	0	0	0	1	xluded from screen
TBX18	no	0	1	0	0	0	0	1	xluded from screen
MSX1	no	0	1	0	0	0	0	1	xluded from screen
ZBTB40	no	1	0	0	0	0	0	1	xluded from screen
ZNF33A	no	0	1	0	0	0	0	1	xluded from screen
ZNF37A	no	0	1	0	0	0	0	1	xluded from screen
FOXL1	no	1	0	0	0	0	0	1	xluded from screen
ZNF777	no	1	0	0	0	0	0	1	xluded from screen
ZNF275	no	1	0	0	0	0	0	1	xluded from screen
ZNF605	no	0	1	0	0	0	0	1	xluded from screen
ZBED4	no	1	0	0	0	0	0	1	xluded from screen
ZNF189	no	0	1	0	0	0	0	1	xluded from screen
NCOA1	no	1	0	0	0	0	0	1	xluded from screen
ZNF331	no	1	0	0	0	0	0	1	xluded from screen
ZNF205	no	1	0	0	0	0	0	1	xluded from screen
TSHZ1	no	1	0	0	0	0	0	1	xluded from screen
NCOA2	no	1	0	0	0	0	0	1	xluded from screen
PATZ1	no	0	1	0	0	0	0	1	xluded from screen
ZNF318	no	1	0	0	0	0	0	1	xluded from screen
ZNF618	no	1	0	0	0	0	0	1	xluded from screen
NRF1	no	1	0	0	0	0	0	1	xluded from screen
ZNF764	no	1	0	0	0	0	0	1	xluded from screen
ZNF480	no	0	1	0	0	0	0	1	xluded from screen
ZNF324	no	1	0	0	0	0	0	1	xluded from screen
ZBTB21	no	1	0	0	0	0	0	1	xluded from screen
ZNF91	no	1	0	0	0	0	0	1	xluded from screen
ZNF562	no	1	0	0	0	0	0	1	xluded from screen
THAP8	no	1	0	0	0	0	0	1	xluded from screen
ZNF213	no	1	0	0	0	0	0	1	xluded from screen
ZNF268	no	1	0	0	0	0	0	1	xluded from screen
ZNF200	no	0	1	0	0	0	0	1	xluded from screen
E2F6	no	0	1	0	0	0	0	1	xluded from screen
ZNF445	no	0	0	0	0	1	0	1	xluded from screen
TEF	no	0	0	0	0	1	0	1	xluded from screen
ZNF440	no	1	0	0	0	0	0	1	xluded from screen
ZNF343	no	0	1	0	0	0	0	1	xluded from screen
ZNF529	no	0	1	0	0	0	0	1	xluded from screen
ZKSCAN5	no	0	1	0	0	0	0	1	xluded from screen
KLF11	no	0	1	0	0	0	0	1	xluded from screen
ZBTB5	no	1	0	0	0	0	0	1	xluded from screen
TGIF2	no	0	1	0	0	0	0	1	xluded from screen
ZNF26	no	0	1	0	0	0	0	1	xluded from screen
ZNF23	no	1	0	0	0	0	0	1	xluded from screen
POU6F1	no	0	1	0	0	0	0	1	xluded from screen
TRERF1	no	1	0	0	0	0	0	1	xluded from screen
ZNF264	no	1	0	0	0	0	0	1	xluded from screen
FOXO4	no	0	1	0	0	0	0	1	xluded from screen
ZNF771	no	0	1	0	0	0	0	1	xluded from screen
CREB5	no	0	1	0	0	0	0	1	xluded from screen
ZNF197	no	1	0	0	0	0	0	1	xluded from screen
ZNF239	no	1	0	0	0	0	0	1	xluded from screen
ZNF584	no	1	0	0	0	0	0	1	xluded from screen
ZNF10	no	0	1	0	0	0	0	1	xluded from screen
ZNF69	no	0	1	0	0	0	0	1	xluded from screen
ZNF121	no	1	0	0	0	0	0	1	xluded from screen
SALL2	no	1	0	0	0	0	0	1	xluded from screen
ZNF431	no	1	0	0	0	0	0	1	xluded from screen
SOX13	no	0	1	0	0	0	0	1	xluded from screen
ZNF439	no	0	1	0	0	0	0	1	xluded from screen
ZFHX3	no	1	0	0	0	0	0	1	xluded from screen
ZFP62	no	0	0	0	0	1	0	1	xluded from screen
MXD1	no	0	1	0	0	0	0	1	xluded from screen
ZNF304	no	1	0	0	0	0	0	1	xluded from screen
ZFP1	no	0	1	0	0	0	0	1	xluded from screen
ZNF628	no	1	0	0	0	0	0	1	xluded from screen
ZSCAN25	no	1	0	0	0	0	0	1	xluded from screen
ZNF85	no	1	0	0	0	0	0	1	xluded from screen
PLAGL2	no	1	0	0	0	0	0	1	xluded from screen
BNC1	no	1	0	0	0	0	0	1	xluded from screen
ZBTB6	no	1	0	0	0	0	0	1	xluded from screen
PRDM15	no	1	0	0	0	0	0	1	xluded from screen
ZNF397	no	1	0	0	0	0	0	1	xluded from screen
ZNF48	no	1	0	0	0	0	0	1	xluded from screen
ZNF606	no	1	0	0	0	0	0	1	xluded from screen
ZSCAN2	no	0	0	0	0	1	0	1	xluded from screen
NPAS1	no	1	0	0	0	0	0	1	xluded from screen
HHEX	no	1	0	0	0	0	0	1	xluded from screen
SATB2	no	1	0	0	0	0	0	1	xluded from screen
ZNF44	no	0	0	0	0	1	0	1	xluded from screen
ZNF680	no	0	1	0	0	0	0	1	xluded from screen
ZNF611	no	0	1	0	0	0	0	1	xluded from screen
ZFP30	no	0	1	0	0	0	0	1	xluded from screen
ZNF407	no	1	0	0	0	0	0	1	xluded from screen
ZNF765	no	0	1	0	0	0	0	1	xluded from screen
ZNF75D	no	0	1	0	0	0	0	1	xluded from screen
ZNF350	no	0	1	0	0	0	0	1	xluded from screen
ZNF691	no	0	0	0	0	1	0	1	xluded from screen
NR1H3	no	1	0	0	0	0	0	1	xluded from screen
ZNF267	no	1	0	0	0	0	0	1	xluded from screen
ZFAT	no	1	0	0	0	0	0	1	xluded from screen
ZNF689	no	1	0	0	0	0	0	1	xluded from screen
NFXL1	no	1	0	0	0	0	0	1	xluded from screen
ZNF682	no	0	1	0	0	0	0	1	xluded from screen
ZNF775	no	1	0	0	0	0	0	1	xluded from screen
ZNF215	no	1	0	0	0	0	0	1	xluded from screen
ZFP41	no	1	0	0	0	0	0	1	xluded from screen
ZNF568	no	1	0	0	0	0	0	1	xluded from screen
SIX4	no	0	1	0	0	0	0	1	xluded from screen
ZNF324B	no	1	0	0	0	0	0	1	xluded from screen
ZBTB24	no	1	0	0	0	0	0	1	xluded from screen
ZNF589	no	1	0	0	0	0	0	1	xluded from screen
ZNF101	no	1	0	0	0	0	0	1	xluded from screen
ZNF462	no	1	0	0	0	0	0	1	xluded from screen
ZFPM1	no	1	0	0	0	0	0	1	xluded from screen
ZNF92	no	1	0	0	0	0	0	1	xluded from screen
NR4A3	no	1	0	0	0	0	0	1	xluded from screen
ZSCAN5A	no	1	0	0	0	0	0	1	xluded from screen
ZIK1	no	0	1	0	0	0	0	1	xluded from screen
FOXC1	no	1	0	0	0	0	0	1	xluded from screen
ZNF124	no	1	0	0	0	0	0	1	xluded from screen
ZNF250	no	0	1	0	0	0	0	1	xluded from screen
ZNF100	no	0	1	0	0	0	0	1	xluded from screen
ZNF81	no	1	0	0	0	0	0	1	xluded from screen
ZNF566	no	0	1	0	0	0	0	1	xluded from screen
ZNF180	no	0	1	0	0	0	0	1	xluded from screen
ZNF696	no	1	0	0	0	0	0	1	xluded from screen
ZNF547	no	1	0	0	0	0	0	1	xluded from screen
PRDM5	no	1	0	0	0	0	0	1	xluded from screen
ZBTB34	no	0	1	0	0	0	0	1	xluded from screen
YY2	no	0	1	0	0	0	0	1	xluded from screen
ZNF486	no	0	1	0	0	0	0	1	xluded from screen
ZNF594	no	0	1	0	0	0	0	1	xluded from screen
ZNF821	no	0	1	0	0	0	0	1	xluded from screen
ZNF530	no	0	1	0	0	0	0	1	xluded from screen
PRDM6	no	1	0	0	0	0	0	1	xluded from screen
ZBED3	no	1	0	0	0	0	0	1	xluded from screen
CREB3L4	no	0	1	0	0	0	0	1	xluded from screen
ZNF383	no	1	0	0	0	0	0	1	xluded from screen
ZNF701	no	0	1	0	0	0	0	1	xluded from screen
ZGLP1	no	1	0	0	0	0	0	1	xluded from screen
ZFP69B	no	1	0	0	0	0	0	1	xluded from screen
ZNF816	no	0	1	0	0	0	0	1	xluded from screen
ZNF141	no	0	1	0	0	0	0	1	xluded from screen
NR4A2	no	1	0	0	0	0	0	1	xluded from screen
ARID3B	no	1	0	0	0	0	0	1	xluded from screen
ZNF433	no	0	1	0	0	0	0	1	xluded from screen
PAX8	no	1	0	0	0	0	0	1	xluded from screen
ZSCAN20	no	1	0	0	0	0	0	1	xluded from screen
ZNF527	no	0	1	0	0	0	0	1	xluded from screen
ZNF256	no	1	0	0	0	0	0	1	xluded from screen
ZNF169	no	0	1	0	0	0	0	1	xluded from screen
ZKSCAN2	no	0	1	0	0	0	0	1	xluded from screen
ZNF519	no	0	1	0	0	0	0	1	xluded from screen
HES6	no	1	0	0	0	0	0	1	xluded from screen
ZNF624	no	1	0	0	0	0	0	1	xluded from screen
ZNF425	no	0	1	0	0	0	0	1	xluded from screen
FOXF2	no	1	0	0	0	0	0	1	xluded from screen
ZNF667	no	1	0	0	0	0	0	1	xluded from screen
ZKSCAN3	no	0	1	0	0	0	0	1	xluded from screen
ZNF674	no	0	1	0	0	0	0	1	xluded from screen
ZNF107	no	1	0	0	0	0	0	1	xluded from screen
ZFP69	no	1	0	0	0	0	0	1	xluded from screen
MCTP2	no	0	0	1	0	0	0	1	xluded from screen
ZNF132	no	0	1	0	0	0	0	1	xluded from screen
FOXE1	no	1	0	0	0	0	0	1	xluded from screen
ZNF551	no	1	0	0	0	0	0	1	xluded from screen
ZBTB20	no	0	0	0	0	1	0	1	xluded from screen
ZBTB39	no	1	0	0	0	0	0	1	xluded from screen
BORCS8-MEF2B	no	0	1	0	0	0	0	1	xluded from screen
ZBTB46	no	1	0	0	0	0	0	1	xluded from screen
ZNF502	no	1	0	0	0	0	0	1	xluded from screen
HOXC8	no	0	1	0	0	0	0	1	xluded from screen
ZNF774	no	1	0	0	0	0	0	1	xluded from screen
ZSCAN31	no	1	0	0	0	0	0	1	xluded from screen
ZNF554	no	1	0	0	0	0	0	1	xluded from screen
ZNF70	no	1	0	0	0	0	0	1	xluded from screen
ZNF805	no	1	0	0	0	0	0	1	xluded from screen
NKX3-1	no	0	1	0	0	0	0	1	xluded from screen
SIM2	no	1	0	0	0	0	0	1	xluded from screen
ZNF484	no	0	1	0	0	0	0	1	xluded from screen
ZNF485	no	0	1	0	0	0	0	1	xluded from screen
ZBTB37	no	0	1	0	0	0	0	1	xluded from screen
ZNF517	no	0	0	0	0	1	0	1	xluded from screen
ZNF597	no	0	1	0	0	0	0	1	xluded from screen
ZSCAN10	no	0	1	0	0	0	0	1	xluded from screen
CBX2	no	1	0	0	0	0	0	1	xluded from screen
ZNF490	no	1	0	0	0	0	0	1	xluded from screen
ZNF273	no	0	1	0	0	0	0	1	xluded from screen
ZBTB7B	no	0	1	0	0	0	0	1	xluded from screen
ZBTB47	no	1	0	0	0	0	0	1	xluded from screen
FIZ1	no	0	0	0	0	1	0	1	xluded from screen
ZNF524	no	0	0	0	0	1	0	1	xluded from screen
NXPH3	no	0	0	1	0	0	0	1	xluded from screen
AKR1A1	no	0	0	1	0	0	0	1	xluded from screen
MBD3	no	1	0	0	0	0	0	1	xluded from screen
RAD21	no	0	0	1	0	0	0	1	xluded from screen
AFF4	no	0	0	1	0	0	0	1	xluded from screen
