## Supplemental Table 5 for "The transcription factor ZNF469 regulates collagen production in liver fibrosis"

### Sheet: Supplementary_table_5_CRISPR_gu
GENE_SYMBOL	Source	crRNA seq1	crRNA seq2	crRNA seq3	crRNA seq4
AEBP1	Horizon Edit-R cRNA library Human Druggable Subset (GC-004670-05)	TGTGCCGAGAGTACCGCGAT	GAACTCCTCGATCTCGTCGT	TTAATGCCGCGGTGCACCTA	GTGCTCCCGTGCCTCCACAT
AR	Horizon Edit-R cRNA library Human Druggable Subset (GC-004670-05)	GGTGCCTCATTCGGACACAC	GGTCGTCCACGTGTAAGTTG	GCACTATTGATAAATTCCGA	GATACTCTGGCTTCACAGGT
BACH1	Horizon Edit-R cRNA library Human Druggable Subset (GC-004670-05)	TACTTCCACTCAAGAATCGT	GAAATCCGACTTGGGCACCA	GTGCCCAAGTCGGATTTCAA	GCTATGCACAGAAGATTCAT
COL1A1	Alt-R CRISPR-Cas9 crRNA from IDT, sequences according to T.spiezzo library	CAGAGTGCAACGCTTACCCT	CCAAGAAACCACCGGCGTCG	GACGGGACAGCACTCGCCCT	GGGGTCCTTGAACACCAACA
COL1A2	Alt-R CRISPR-Cas9 crRNA from IDT, sequences according to T.spiezzo library	TACTTACAGGAGGTCCAACG	GCCGGAGATAGAGGACCACG	TAGGGCCCTCAAGGTTTCCA	CAGGACCAGCAAATCCATTG
CREB3L2	Alt-R CRISPR-Cas9 crRNA from IDT, sequences according to T.spiezzo library	TACTTACATGAGGAGCCGTG	GAGCGAGCTGTCAGAGCCCG	GACAGACGGAACGAGTCCTG	GTGAAGGGCGACTGGGCCCG
CUX1	Horizon Edit-R cRNA library Human Druggable Subset (GC-004670-05)	CGATGCCACCGCAACGGTAT	CCGCAACGGTATTGGCGAAC	ATGGAGTTTGCACCGTCCGA	CTTGAAAGGGCAAACCAGGT
E2F1	Horizon Edit-R cRNA library Human Druggable Subset (GC-004670-05)	CGGTGTCGTCGACCTGAACT	AAGGTCCTGACACGTCACGT	GACAGGCGGTCCTCGTCCAC	GACATCACCAACGTCCTTGA
E2F3	Horizon Edit-R cRNA library Human Druggable Subset (GC-004670-05)	GCCCGGAGGGCCGAACAGAC	AGTTCACAAACGGTCCTTCT	AACGGTCCTTCTAGGTTGGA	GAGATAGTCCTCTTGCAGCA
EGR1	Horizon Edit-R cRNA library Human Druggable Subset (GC-004670-05)	GCAAGCGTAAGGGCGTTCGT	CCTGCGGTCAGGTGCTCGTA	GGGTACTTGCGCATGCGGCT	GTGGGTGCCGCTGAGTAAAT
ELF1	Horizon Edit-R cRNA library Human Druggable Subset (GC-004670-05)	ATCTAATGTGACGGACACAT	GTAGGATATGGAGACTGCGT	TCATGTAGTACAGCCAGTAC	GCTGTACTACATGAACAGTC
ELF2	Horizon Edit-R cRNA library Human Druggable Subset (GC-004670-05)	ATGGCGACGTCTCTGCATGA	TTGACTTACACCGTGAGCAG	AGCAGATCCAGCTGGTTCGT	CTTGAATCCCTCAAGCAGGT
ELF4	Horizon Edit-R cRNA library Human Druggable Subset (GC-004670-05)	TAAGACTTCCGCGGTTGACA	GGCCAACCGTCCGACCAACC	GGGATCTCCTCGTCTAGCGA	CTGAGTGGGAGCAGTAGTAC
ELK1	Horizon Edit-R cRNA library Human Druggable Subset (GC-004670-05)	CATAGTAGTACCGCAAGGCC	ATCTCCTGGACTTCACGGGA	CTCCAGAAGTGAATGCTAGG	ACTGCCACAGCGTCACAGAT
ELK3	Horizon Edit-R cRNA library Human Druggable Subset (GC-004670-05)	ATCTGCTGGACCTCGAACGA	GACTGCAAGGCGTCTCCGGA	GAGCCCGATGACAGGTTCAA	TAATGGTGAAGGACGAGTAC
ELK4	Horizon Edit-R cRNA library Human Druggable Subset (GC-004670-05)	GCAGCAACAGGTTCAACCGG	CTGGTGTAAGAGAAGCTGTA	CTGCTCGTGATCACAAGGGT	GTGGCAGCAACAGGTTCAAC
ERF	Horizon Edit-R cRNA library Human Druggable Subset (GC-004670-05)	GGGTACATCGGGCTCAGCGT	GGAAGGCACCCAGATCCGGA	GCGGCAGCGGGCACTTGTCA	GATAGACTCGGAAGACACCA
ETS1	Horizon Edit-R cRNA library Human Druggable Subset (GC-004670-05)	GTCCCGCACATAGTCCTTGA	GGACCGTGCTGACCTCAATA	CTTCGACTCAGAGGACTATC	GCAGTGGACCAATCCAGCTA
ETS2	Horizon Edit-R cRNA library Human Druggable Subset (GC-004670-05)	GCGCCGGCCAGAGACGATCA	GTTAATCCAATGAGGAACGG	GTCATCTTCGAAGCTCTCGA	AGCACAGCTGCAGGTATAAC
ETV1	Horizon Edit-R cRNA library Human Druggable Subset (GC-004670-05)	GATCCTCGCCGTTGGTATGT	GGTCCTTCCCGATACATTCC	AAAGCTGGCGGCGAAATCTA	ATATAAATGGAGTGGCAGCT
ETV2	Alt-R CRISPR-Cas9 crRNA from IDT, sequences according to T.spiezzo library	GGTGGTACAGTCCGGGCCCG	GCACCCAGAAGTTCCATGGG	GACATCGTGCGCAAGAGCGG	CCAGCTGGGACTGTTCTGTG
ETV3	Horizon Edit-R cRNA library Human Druggable Subset (GC-004670-05)	TTGACCGAATGTTGATGAAT	CTGAGCCGGGCCCTCAGGTA	AGGGTATCAGTTTCCTGACT	AAGGGTATCAGTTTCCTGAC
ETV4	Horizon Edit-R cRNA library Human Druggable Subset (GC-004670-05)	GCTCAGCTTGTCGTAATTCA	GCCCGTCCAGGCAATGAAAT	TAACGCTCACCAGCCACCTA	GGACAACGCAGACATCATCT
ETV5	Horizon Edit-R cRNA library Human Druggable Subset (GC-004670-05)	GTGCAGCTCCCGTTTGATCT	TTCAAAGTGGGTCAGCGGCA	CCACTCACCAATAGTTGTAG	ATGTAGGATGACTGGCAGTT
ETV6	Horizon Edit-R cRNA library Human Druggable Subset (GC-004670-05)	CGGTGCAACAGTTCAATGGT	GGAGCGGTGCAACAGTTCAA	GTCCGTTGGGATCCACTATC	AGTGCCTCGAGCGCTCAGGA
FLI1	Horizon Edit-R cRNA library Human Druggable Subset (GC-004670-05)	CTTTGACTCAGCGTACGGAG	ACTCAATCGTGAGGATTGGT	ACAGCTGGCGTTGGCGCTGT	GCCTAAGTGTGAAGGCACGT
FOS	Horizon Edit-R cRNA library Human Druggable Subset (GC-004670-05)	CTGCAGCCAAATGCCGCAAC	GTCGAGATGGCAGTGACCGT	CTGCATAGAAGGACCCAGAT	GTGAAGGCCTCCTCAGACTC
FOSB	Horizon Edit-R cRNA library Human Druggable Subset (GC-004670-05)	GTTGTGATCGCGGTGACCGT	CTGGTTCCCGGCATGTCGTA	CGCGGTGACCGTGGGCACGA	TGTGCTGGTGGCCCACAAAC
FOSL1	Horizon Edit-R cRNA library Human Druggable Subset (GC-004670-05)	TGTTCCGCTCGCGCCTTACT	GGCACCAGGTGGAACTTCTA	GATGGTACAGCCTCATTTCC	CCAAGCATCAACACCATGAG
FOSL2	Horizon Edit-R cRNA library Human Druggable Subset (GC-004670-05)	CCTGGTACATGATCCGCGGT	GGAACTTTGACACCTCGTCC	GTCGTGATGGCGTTGATGGT	CTGAGCCAGGCATATCTACC
FOXM1	Horizon Edit-R cRNA library Human Druggable Subset (GC-004670-05)	TACATGAGTAAGTTCTTTAG	CTTCGAGACCATCAGCGTCC	ATGGGCAGCGTTTCCTTAAT	GGCAATGGCACCTTCACCGA
FOXP4	Horizon Edit-R cRNA library Human Druggable Subset (GC-004670-05)	GCACTCTCCGTGTCCGTACA	TTGTGGCGCACGGCGTTCTG	TGCACTCTCCGTGTCCGTAC	CACTTCCAGCAGCAACAGGT
GABPA	Alt-R CRISPR-Cas9 crRNA from IDT, sequences according to T.spiezzo library	TCTTTCTAGATCCCATACAG	AATTTGTCTGCAAGATATCC	CTCCAGAGAATTTCTCCCCG	GTACAGGTAATTTCTTACCA
GATA6	Horizon Edit-R cRNA library Human Druggable Subset (GC-004670-05)	CCAGGAATCCGGTCGCACGG	TTATGGCGCAGAAACGCCGA	AGTCCACAAGCATTGCACAC	GTACGGTAGGCCGGGCAGCA
GLIS2	Horizon Edit-R cRNA library Human Druggable Subset (GC-004670-05)	TACCTGTGTGCGACCGGTTG	ATCCACAACCGGTCGCACAC	CGGCTGCCACAAGCGCTACA	GTGTAGCGCTTGTGGCAGCC
GLIS3	Horizon Edit-R cRNA library Human Druggable Subset (GC-004670-05)	AGTTTATAGCGGGCGTTGAA	AGCCCTCGACCCGTTGATGT	CTGCCGGCCTACGGCGAGGA	ATGTAGGCCACCAAGGACGT
HAND2	Horizon Edit-R cRNA library Human Druggable Subset (GC-004670-05)	TTTGGTGTCGGCGGGTACGT	TTGGTGTCGGCGGGTACGTT	CCTCTTCTCCTCTTTCACGT	GGTGGCCGATGAGCCAGCCA
HIF1A	Horizon Edit-R cRNA library Human Druggable Subset (GC-004670-05)	AGTTCTTCCTCGGCTAGTTA	ACTGATCGAAGGAACGTAAC	TAATGGTGACAACTGATCGA	TCATCATCCATTGGGATATA
hNTO	Alt-R CRISPR-Cas9 crRNA from IDT, sequences according to T.spiezzo library	GCGGTTCCGGGAGCACATTT	GGAGATGCGGCCTTCTCAAA	AGGATCGTGTACCGGGGACG	GTAGGCGCGCCGCTCTCTAC
HOXB4	Horizon Edit-R cRNA library Human Druggable Subset (GC-004670-05)	CTGGCCGCCGGCGTAGTACC	TAGGCGGTCCGAGAGCGCTT	GTGCACCGTGCAGCGCTACG	TACCCAGCGACCACTCGCCC
IRF1	Horizon Edit-R cRNA library Human Druggable Subset (GC-004670-05)	GCTCAGCTGTGCGAGTGTAC	GCATGGCTGGGACATCAACA	CACCTCCTCGATATCTGGCA	AAGTCTCCATAGACAGAGGT
IRF2	Horizon Edit-R cRNA library Human Druggable Subset (GC-004670-05)	ATGTCTAGCCGCATGCATCC	CTTAGAAGGCCGTTCTGATA	GATAAACTCCAACACGATCC	GCATGCGGCTAGACATGGGT
IRF9	Horizon Edit-R cRNA library Human Druggable Subset (GC-004670-05)	AGTGTTACCTGGAACTTCGG	AGCTCCACGCACTCGTTGCT	TTTCCAGGGAATCCGGAACA	GCAATCCAGGCTTTGCACCT
JDP2	Horizon Edit-R cRNA library Human Druggable Subset (GC-004670-05)	TTGGTATACAGGAATCCGAG	TGTGCCCTCACAGCTAGATG	TCCACAGTCAGGGCCGAGCT	TATGATGCCTGGGCAGATCC
JUN	Horizon Edit-R cRNA library Human Druggable Subset (GC-004670-05)	CATAAGGTCCGCTCTCGGAC	CCATAAGGTCCGCTCTCGGA	CTGAGGTTTGCGTAGACCGG	GTTGAGGGCATCGTCATAGA
JUNB	Horizon Edit-R cRNA library Human Druggable Subset (GC-004670-05)	GTACGAGCTCCCGGTCCCGA	CACAGCTACGGGATACGGCC	GGTAGCGCCCAGGGACACGT	TATGAGTCGTCGTGGTAGAA
JUND	Horizon Edit-R cRNA library Human Druggable Subset (GC-004670-05)	AACCTGAGCAGCTACGCGGG	ATGTCGATGGGCGACAACGG	GATGATGAGGCGCTCGAGCT	TAGAGGAACTGTGAGCTCGT
KLF2	Horizon Edit-R cRNA library Human Druggable Subset (GC-004670-05)	CGCGTCGTCGAAGAGACCGA	CGCCACTACCGAAAGCACAC	GATGGGTTCACTCAGCGCCA	CTGAGCGGCGGTGTGTCGGG
KLF4	Horizon Edit-R cRNA library Human Druggable Subset (GC-004670-05)	GTTCCCGGCCCGGATCGGAT	ATGTACACCGGGTCCAATTC	GTGGTGGTGGCGCCCTACAA	CTGCATCTGATCGGGCAGGA
KLF9	Horizon Edit-R cRNA library Human Druggable Subset (GC-004670-05)	TTCCATTTCGAACCGCGCTG	GGATGGGTCGGTACTTGTTC	GGCAGCCACGAAGTCCATGT	ATGAAGCGCTTCTCACACAG
MAFG	Horizon Edit-R cRNA library Human Druggable Subset (GC-004670-05)	TCTGCGTCACCCGCTTCACG	CGTGAAGCGGGTGACGCAGA	ACCCGGCTCCCGCTTCACCT	TCCCTGCCCACTCACCTTCA
MEF2D	Horizon Edit-R cRNA library Drug targets subset (GC-004650-05)	GATGACTGCACTCACCAACA	CGTGAGGGATGATGTCACCA	GAGAGATACAGGGACCAGGT	TGTGAGGGCAGCACCCACGT
MSC	Horizon Edit-R cRNA library Human Druggable Subset (GC-004670-05)	TTCCAGTCCGATTTAAGCGG	CCGCAGGTGAGCGATGTAAC	CTCGCCCAGTGACAACTCGT	GCTGCGCTCTACGCCGCGGA
MYC	Horizon Edit-R cRNA library Human Druggable Subset (GC-004670-05)	GGTGTGACCGCAACGTAGGA	CGCTGTCTTTGCGCGCAGCC	GAGATGGTGACCGAGCTGCT	GCTGCTGTCGTTGAGAGGGT
NFE2L1	Horizon Edit-R cRNA library Human Druggable Subset (GC-004670-05)	ACAATTACTTCACTGCCCGG	GTGGAACTGGGTCTGAGTAT	CTGCCCTACCTGGAGCACGT	TATGGCTCGAGTCTAAGGAA
NFE2L2	Horizon Edit-R cRNA library Human Druggable Subset (GC-004670-05)	GTGCAAACCTCGCCGCGCCA	CATTAATTCGGGATATACGT	ACTGGGCTCTCGATGTGACC	GTGTTCTGGTGATGCCACAC
NFIL3	Horizon Edit-R cRNA library Human Druggable Subset (GC-004670-05)	CATCAGTTTCCGACGTTCTC	GATCGGTTGACTTGCAGTAG	ACATCGGACAGCGAGCTTTG	GTGTAGCTCTCTAATTCCAT
NFKB2	Horizon Edit-R cRNA library Human Druggable Subset (GC-004670-05)	GGTGACGCCGTAGTCGAGTA	GCCCGAGCCCTACTCGACTA	TCTGTCGGTACGTGTCTACC	CTGTTCCACGATCACCAGGT
NFYA	Horizon Edit-R cRNA library Human Druggable Subset (GC-004670-05)	GCCTCCTCTTAAGAATACGG	GCAAGCCCGAGCTAAACTAG	ATTAACTGGTTGATAGACGA	GCAATGTGGTCAATTCAGGA
NR3C1	Horizon Edit-R cRNA library Human Druggable Subset (GC-004670-05)	TTACATTGGTCGTACATGCA	GTCATTCCACCAATTCCCGT	ACTACGCTCAACATGTTAGG	AACCTCCAACAGTGACACCA
PBX2	Horizon Edit-R cRNA library Human Druggable Subset (GC-004670-05)	CACTCACCCTCATTTCCCGT	GCTCCGAGTGGTATATGTGA	ACAGTGGGATCCACCTGCAG	CCGTTTCCTGGATGCCAGGT
PBX3	Horizon Edit-R cRNA library Human Druggable Subset (GC-004670-05)	GTGTGGTGGGCGAATTGGTC	GCTGTCGGGAACTAGTCAAC	TTGCACATTGGCTCCGACTT	CTGCTGCCTGCCGGGCAGAT
POLR2B	Horizon Edit-R cRNA library Drug targets subset (GC-004650-05)	GGAACTTCTTGCTTGATATA	TAAGTTGACCGCAACATAAT	CCAATGTGTCCATGCGAACA	CCTGCTTACCCATAGCAGAC
POU2F1	Horizon Edit-R cRNA library Human Druggable Subset (GC-004670-05)	GGTGATGTTGGGCTCGCTAT	CTGGGAGTATCAATTCGCTT	GAATTGAGGGCTTGAGCCGT	ATAGTGATCTCTTCCGAGGT
RARG	Horizon Edit-R cRNA library Human Druggable Subset (GC-004670-05)	ACTTCTGTAGCCGGCAGTAC	AGCATCTCTCGGATTAAGGG	CCAGCTGGGCAAGTATACCA	AGCATCCTTGGGAACATGTA
REL	Horizon Edit-R cRNA library Human Druggable Subset (GC-004670-05)	TTCCTTCTCCAATTGAACCG	ATGCCATCAGCAGATTTATA	ATTGGCGCCTGCTGACATAC	GGGATACCTTGCGAATTAGA
RELA	Horizon Edit-R cRNA library Human Druggable Subset (GC-004670-05)	CGCTTCCGCTACAAGTGCGA	GTGCTCAGGGATGACGTAAA	GTCCTTTCCTACAAGCTCGT	CTGCTCAATGATCTCCACAT
RFX5	Horizon Edit-R cRNA library Human Druggable Subset (GC-004670-05)	GAAGCGGGCGACCTCAACGA	GTGGTTGCGGATCCACCTAT	TTCTAGCCCTCATGCCGGGA	CAGAGGCAGCCGAGCCACTA
RUNX1	Horizon Edit-R cRNA library Human Druggable Subset (GC-004670-05)	ATGAGCGAGGCGTTGCCGCT	TTGTTGCAGCGCCAGTGCGT	GCCAGTACCTTGAAAGCGAT	TACCGCAGCCATGAAGAACC
RUNX2	Horizon Edit-R cRNA library Human Druggable Subset (GC-004670-05)	TAATAGCGTGCTGCCATTCG	CGGGACACCTACTCTCATAC	AGTGGTGGCGGACATACCGA	GGACGTCATCTGGCTCAGGT
SIX5	Horizon Edit-R cRNA library Human Druggable Subset (GC-004670-05)	AGAACCGGCGACAGCGCGAC	GCGAGTACGCCGAGCTCTAC	ACACCGGGTCGCTGCCACGT	GGAGTTGATGAGGTGCACAT
SMAD1	Horizon Edit-R cRNA library Human Druggable Subset (GC-004670-05)	AGTGGAATTCCGGTTAACAT	TATGAGCTCAACAATCGTGT	GCCCTTTCCAGATGCCAGGT	GGAATGGTGACACAGTTACT
SMAD2	Horizon Edit-R cRNA library Human Druggable Subset (GC-004670-05)	CGTGGCATTTCGGTTAACAT	GTGCGCTTATACTACATAGG	GATCAGGCCAGCGCCATAAT	TACCCAAGCTATGATTAACA
SMAD3	Horizon Edit-R cRNA library Human Druggable Subset (GC-004670-05)	TAGGCAGAAGCGCTCCGAAT	TACGAGCTGAACCAGCGCGT	GTGCGGCTCTACTACATCGG	GTTGACCGACTGGGCCAGGA
SMAD4	Horizon Edit-R cRNA library Human Druggable Subset (GC-004670-05)	TGAGTATGCATAAGCGACGA	ACAACTCGTTCGTAGTGATA	CAAAGACCGCGTGGTCACTA	TAACACTGCAGAGTAATGGT
SMAD5	Horizon Edit-R cRNA library Human Druggable Subset (GC-004670-05)	CTGATCATCAGGTGGCATAT	GGAATAGTGACACATTTACT	TATGCCCAGTATATCCAGCA	ACTATTCCCAGATCTTTAGA
SMAD6	Horizon Edit-R cRNA library Human Druggable Subset (GC-004670-05)	TTGTAGGCCCACACGCCGTC	CCTGGTCGTACACCGCATAG	ACTGGTGCAGCGTGGCGTAC	ATGAACTGCCGGGAGTAGCA
SMAD7	Horizon Edit-R cRNA library Human Druggable Subset (GC-004670-05)	GCTGTGGTCTGTCTTACGAT	TTGCCTCGGACAGCTCAATT	CTCGTAGTCGAAAGCCTTGA	GTCCGCCACACTGGACAACC
SMAD9	Horizon Edit-R cRNA library Human Druggable Subset (GC-004670-05)	CTTTCGACCAGTTTGTTACG	GGAATCGTGACGCATTTGCT	GCCGGGTGGAGACTCCAGGT	AGATGAATCTCAATCCAGCA
SOX9	Alt-R CRISPR-Cas9 crRNA from IDT, custom sequences	CGGGTGGCTCTAAGGTGAGG	CAGGAGAACACGTTCCCCAA	ACCATGTCCGAGGACTCCGC	GACTTCCGCGACGTGGACAT
SP1	Horizon Edit-R cRNA library Human Druggable Subset (GC-004670-05)	CACAGTTCCAGACCGTTGAT	CATCAACGGTCTGGAACTGT	AGAATCGCACAGTCTCTGGT	CTGAAGTACCCAATGCACTG
SRF	Horizon Edit-R cRNA library Human Druggable Subset (GC-004670-05)	TACATCACCGCATGCGGGCT	AGCTATACCTGTCCCGCTGG	GTCAGACTCCGACACCTGGT	TCGTGACTCACCAGGCATGA
STAT1	Horizon Edit-R cRNA library Human Druggable Subset (GC-004670-05)	ACGTTGGAGATCACCACAAC	CTGAATTTCGGCACCTGGTA	GATCACCACAACGGGCAGAG	TGTGATAGGGTCATGTTCGT
STAT2	Horizon Edit-R cRNA library Human Druggable Subset (GC-004670-05)	TCAGCCCAAACCTTCAGGTA	GCAAGTTCACCGTCCGAACA	CTCTGTGCAACCGTACACGA	ATAAGATCCAGGCCAAAGGT
TBX2	Horizon Edit-R cRNA library Human Druggable Subset (GC-004670-05)	GTCGGTCTCCGGGAACACGT	TCTCGGGACTACGCCGCTCC	TGACCGAACCCGAGCGCGCC	TAGGTGCGGAAGGTGCTGTA
TBX3	Horizon Edit-R cRNA library Human Druggable Subset (GC-004670-05)	TCCCAAGTGATCACGCTACG	TATGTCCGAAATGTACTATA	GCCACGTAGCGTGATCACTT	ATGCTTGTCCCAGGAATGAC
TCF12	Horizon Edit-R cRNA library Human Druggable Subset (GC-004670-05)	GTGCTAGCGAACATACTGGT	GAAAGTGCTAGCGAACATAC	GCTTCCAATTGGTGCATTAT	CTGATCGACTGCTTGCAACA
TEAD1	Horizon Edit-R cRNA library Human Druggable Subset (GC-004670-05)	GAATCATTCCCGGCCAGAAC	CATGGCCGCCATGTGCTGCA	ACATGGTGGATAGATAGCCA	ATGATTCAAACAGGGCAGCC
TEAD2	Horizon Edit-R cRNA library Human Druggable Subset (GC-004670-05)	TTCACCAGGTACTCGCACAT	CGCTACATCAAGCTGAGAAC	CTGTTCATCATGTATCGCTC	TTTGGCCCGAAGGAAATCAA
TEAD3	Horizon Edit-R cRNA library Human Druggable Subset (GC-004670-05)	GGGCTGGACAACGATGCGGA	CCAAACACGTTACCGTGTCA	GTCCCGGCTCGTGACCACCT	TTGATCATGTACTCGCACAT
TEAD4	Horizon Edit-R cRNA library Human Druggable Subset (GC-004670-05)	ATGTCCACGGCTTCGAGGTA	GCTACATCAAGCTCCGGACA	GATGTCCACGGCTTCGAGGT	ACCCGCACCAGGAAGCAGGT
TP53	Horizon Edit-R cRNA library Human Druggable Subset (GC-004670-05)	GAGCGCTGCTCAGATAGCGA	ATCTGAGCAGCGCTCATGGT	CGCTATCTGAGCAGCGCTCA	CTGAGTAGTGGTAATCTACT
UBP1	Horizon Edit-R cRNA library Human Druggable Subset (GC-004670-05)	TCGGGCCACGGAGAACACTA	GAAATTCAACCGCATTTAAC	TTTACTCCACGGAAGCACGG	GTGTCAACCTGGATCCTAAA
YAP1	Horizon Edit-R cRNA library Human Druggable Subset (GC-004670-05)	TGTTGGTAACTGGCTACGCA	GCAATGTAGTTAGCCCACTC	ATGTACCTCTGCCAGCAGGT	ACATCGATCAGACAACAACA
ZBTB33	Alt-R CRISPR-Cas9 crRNA from IDT, sequences according to T.spiezzo library	GGCGAGTTATTGCTAGCACT	TTTGCCGAGTAATAACACAG	AATACTAATGATCCAGGCGT	GTTGATGAAAGATTTGCCAC
ZNF219	Horizon Edit-R cRNA library Human Druggable Subset (GC-004670-05)	CTACTACGCGAGGCCCGACT	CGTGGCGGTCGATCTTGCCT	GCAAGATCGACCGCCACGCA	TTGAAGCAGCGGCCGCACAC
ZNF22	Alt-R CRISPR-Cas9 crRNA from IDT, sequences according to T.spiezzo library	ATTTCTCGGAGCTCAAGCCA	TCCCATAAATGTGCTGATTG	TCAGTCAGAGCTCTCATCTG	CAGTAGACTCAGAAGAAGCT
ZNF319	Alt-R CRISPR-Cas9 crRNA from IDT, sequences according to T.spiezzo library	CGCCACATGTACGCGCACTC	CCGGCGCACACACAAGACCG	AGCGCACGCACAGCTCCGAG	GCACCCGTGCACGCCAAGTG
ZNF33B	Horizon Edit-R cRNA library Human Druggable Subset (GC-004670-05)	GAACTTACGTCCATGTTAAA	GAGTTCTCTGGTGTACTGTA	CTGACGAATTTAATGCATGT	GTGATCTTCAGGCTGGAACA
ZNF354C	Alt-R CRISPR-Cas9 crRNA from IDT, sequences according to T.spiezzo library	TTACCTAGACGGGTATCTGA	ACCATACAAGTCTTGAATTG	TAAATGCGGCGAATGTGAGA	GAGGGTTGAACACTGGCTAA
ZNF469	Alt-R CRISPR-Cas9 crRNA from IDT, sequences according to T.spiezzo library	CCGAGACCGTCGTTCCTCCG	GAACCCCGAAATTAGCACCT	GAGAGACCAAATCACTCACG	AAGGAGCAAAGACACACGTG
ZNF652	Alt-R CRISPR-Cas9 crRNA from IDT, sequences according to T.spiezzo library	CCAGGGTATTTAACACTCGC	AAGATGGCACTTGACCACGA	AGAAAGTCAGCGTTACACAA	GTGTTTCCGCACATGAGCCA
ZNF740	Alt-R CRISPR-Cas9 crRNA from IDT, sequences according to T.spiezzo library	TGCCAGTCCAAGACTTCCGA	TAGGTGGTAACTGCTCCGAA	GAACCAAACTCACACCTGCT	TCGAGCACCTCAGCACATCA
ZNF79	Alt-R CRISPR-Cas9 crRNA from IDT, sequences according to T.spiezzo library	TCCACGGGACAGGTTCAAGG	CAGGGGGCATCTCTACACAT	GTGTGTGTCTCACATTTGCG	TCCCAGTTGGAACAAAGGGA
ZNF469 primer set1	Alt-R CRISPR-Cas9 crRNA from IDT, sequences according to T.spiezzo library	CCGAGACCGTCGTTCCTCCG	GAACCCCGAAATTAGCACCT	GAGAGACCAAATCACTCACG	AAGGAGCAAAGACACACGTG
ZNF469 primer set2	Alt-R CRISPR-Cas9 crRNA from IDT, sequences according to T.spiezzo library and this study.	GTGCTGGGAAGGCCGGACGC	GAAGCTCCCTGTCTAGGCGA	GAACCCCGAAATTAGCACCT	GAGAGACCAAATCACTCACG
