## Supplemental Table 7 for "The transcription factor ZNF469 regulates collagen production in liver fibrosis"

### Sheet: CRISPR_screen_result_stats_2024
GENE_SYMBOL	mean	sd	ymin	ymax	median	nvalues	hNTO_Q1_minusQ1	hNTO_median_minus	hNTO_mean_minus	measurement	reference_group	p	p.adj	p.format	p.signif	method
AEBP1	1568.06	810.387	757.675	2378.45	1480.35	2022	-47.0209	157.725	187.183	mean_intensity	hNTO	9.48202955779359e-15	2.1e-14	9.5e-15	****	Wilcoxon
AR	1350.38	1118	232.382	2468.38	1044.26	172	-572.313	-278.36	-30.4955	mean_intensity	hNTO	0.000645294	0.00083	0.00065	***	Wilcoxon
BACH1	1629.28	923.366	705.917	2552.65	1555.61	196	-98.7783	232.99	248.404	mean_intensity	hNTO	0.000208962	0.00029	0.00021	***	Wilcoxon
COL1A1	265.611	434.37	-168.758	699.981	140.69	2433	-973.454	-1181.93	-1115.27	mean_intensity	hNTO	0	0	< 2e-16	****	Wilcoxon
COL1A2	1584.59	714.893	869.697	2299.48	1586.26	459	65.0015	263.64	203.711	mean_intensity	hNTO	1.14013269858497e-10	2.2e-10	1.1e-10	****	Wilcoxon
CREB3L2	1701.78	630.295	1071.48	2332.07	1605.18	951	266.789	282.56	320.901	mean_intensity	hNTO	9.62085769357072e-49	6.7e-48	< 2e-16	****	Wilcoxon
CUX1	1722.07	606.258	1115.81	2328.32	1699.81	515	311.113	377.19	341.187	mean_intensity	hNTO	3.19839871094919e-38	1.7e-37	< 2e-16	****	Wilcoxon
E2F1	1276.61	824.299	452.311	2100.91	1199.01	290	-352.385	-123.61	-104.269	mean_intensity	hNTO	0.000247827	0.00034	0.00025	***	Wilcoxon
E2F3	1370.15	882.595	487.56	2252.75	1299.77	171	-317.135	-22.85	-10.7238	mean_intensity	hNTO	0.530662	0.54	0.53066	ns	Wilcoxon
EGR1	1798.31	1181.67	616.643	2979.98	1539.35	282	-188.052	216.725	417.43	mean_intensity	hNTO	2.03887444453331e-05	3e-05	2.0e-05	****	Wilcoxon
ELF1	1364.73	646.37	718.358	2011.1	1298.88	461	-86.3378	-23.74	-16.1511	mean_intensity	hNTO	0.386278	0.41	0.38628	ns	Wilcoxon
ELF2	1791.2	796.772	994.433	2587.98	1715.45	411	189.737	392.83	410.326	mean_intensity	hNTO	2.50290766097541e-27	8.9e-27	< 2e-16	****	Wilcoxon
ELF4	1653.38	795.288	858.096	2448.67	1615.25	292	53.4001	292.63	272.505	mean_intensity	hNTO	1.08138751007371e-09	1.9e-09	1.1e-09	****	Wilcoxon
ELK1	1621.39	674.585	946.807	2295.98	1590.26	524	142.111	267.635	240.513	mean_intensity	hNTO	3.10862149648803e-17	7.7e-17	< 2e-16	****	Wilcoxon
ELK3	1576.33	633.564	942.768	2209.89	1545.94	461	138.072	223.32	195.452	mean_intensity	hNTO	1.02581682280969e-12	2.2e-12	1.0e-12	****	Wilcoxon
ELK4	1381.18	950.605	430.573	2331.78	1160.73	237	-374.123	-161.89	0.299454	mean_intensity	hNTO	0.0230739	0.027	0.02307	*	Wilcoxon
ERF	1506.57	979.882	526.691	2486.45	1419.35	588	-278.004	96.73	125.694	mean_intensity	hNTO	0.000576219	0.00074	0.00058	***	Wilcoxon
ETS1	1978.43	833.556	1144.88	2811.99	1933.98	167	340.18	611.36	597.553	mean_intensity	hNTO	7.37981577329982e-24	2.3e-23	< 2e-16	****	Wilcoxon
ETS2	1534.5	762.344	772.158	2296.85	1514.33	332	-32.5379	191.705	153.623	mean_intensity	hNTO	0.000295508	0.00039	0.0003	***	Wilcoxon
ETV1	1714.69	627.552	1087.14	2342.24	1646.56	884	282.442	323.935	333.811	mean_intensity	hNTO	3.22108861494338e-51	2.4e-50	< 2e-16	****	Wilcoxon
ETV2	2231.47	1050.82	1180.64	3282.29	2119.73	369	375.947	797.11	850.589	mean_intensity	hNTO	2.28645227153673e-61	2.6e-60	< 2e-16	****	Wilcoxon
ETV3	1523.17	678.44	844.729	2201.61	1480.92	446	40.0332	158.305	142.29	mean_intensity	hNTO	1.14941021424009e-05	1.7e-05	1.1e-05	****	Wilcoxon
ETV4	1614.57	735.426	879.141	2349.99	1586.53	410	74.446	263.905	233.688	mean_intensity	hNTO	2.81702768165239e-11	5.7e-11	2.8e-11	****	Wilcoxon
ETV5	1641.28	892.886	748.392	2534.16	1585.12	268	-56.3034	262.505	260.399	mean_intensity	hNTO	5.80031260926593e-07	9.3e-07	5.8e-07	****	Wilcoxon
ETV6	1447.13	632.644	814.484	2079.77	1346.85	457	9.78836	24.23	66.2494	mean_intensity	hNTO	0.090021	0.1	0.09002	ns	Wilcoxon
FLI1	1567.07	666.747	900.319	2233.81	1511.63	709	95.6231	189.01	186.187	mean_intensity	hNTO	1.8315183162748e-14	4.1e-14	1.8e-14	****	Wilcoxon
FOS	1869.29	1014.35	854.937	2883.64	1698.05	340	50.2418	375.43	488.408	mean_intensity	hNTO	5.18900106162487e-20	1.4e-19	< 2e-16	****	Wilcoxon
FOSB	1531.72	999.34	532.381	2531.06	1353.79	360	-272.315	31.165	150.842	mean_intensity	hNTO	0.454466	0.47	0.45447	ns	Wilcoxon
FOSL1	1663.84	903.952	759.887	2567.79	1625.66	77	-44.8089	303.04	282.96	mean_intensity	hNTO	0.00937562	0.011	0.00938	**	Wilcoxon
FOSL2	1935.61	769.973	1165.63	2705.58	1887.66	494	360.939	565.045	554.729	mean_intensity	hNTO	6.19792410089274e-59	6e-58	< 2e-16	****	Wilcoxon
FOXM1	1333.14	2757.59	-1424.45	4090.73	465.86	27	-2229.14	-856.76	-47.738	mean_intensity	hNTO	7.8911994895484e-05	0.00011	7.9e-05	****	Wilcoxon
FOXP4	1473.22	587.814	885.403	2061.03	1398.29	592	80.7072	75.665	92.3382	mean_intensity	hNTO	0.000134095	0.00019	0.00013	***	Wilcoxon
GABPA	1032.96	740.736	292.228	1773.7	863.885	240	-512.467	-458.735	-347.915	mean_intensity	hNTO	2.9640337019733e-20	8.3e-20	< 2e-16	****	Wilcoxon
GATA6	1132.93	683.469	449.456	1816.39	1087.93	283	-355.24	-234.69	-247.954	mean_intensity	hNTO	9.23588816094985e-13	2e-12	9.2e-13	****	Wilcoxon
GLIS2	2028.35	883.063	1145.29	2911.41	1884.75	516	340.59	562.13	647.47	mean_intensity	hNTO	3.13098547119016e-69	4.2e-68	< 2e-16	****	Wilcoxon
GLIS3	1634.19	1158.96	475.234	2793.15	1525.85	351	-329.462	203.23	253.313	mean_intensity	hNTO	0.00726737	0.0089	0.00727	**	Wilcoxon
HAND2	1558.4	907.574	650.826	2465.97	1480.74	514	-153.87	158.125	177.521	mean_intensity	hNTO	2.51329699203139e-05	3.6e-05	2.5e-05	****	Wilcoxon
HIF1A	1629.52	741.074	888.448	2370.6	1545.99	905	83.7524	223.37	248.643	mean_intensity	hNTO	9.44803212005049e-28	3.5e-27	< 2e-16	****	Wilcoxon
hNTO	1380.88	576.183	804.696	1957.06	1322.62	4903	0	0	0	NA	NA	NA	NA	NA	NA	NA
HOXB4	881.62	569.799	311.82	1451.42	745.29	229	-492.875	-577.33	-499.259	mean_intensity	hNTO	1.18059927639579e-36	5.7e-36	< 2e-16	****	Wilcoxon
IRF1	1174.67	664.022	510.652	1838.7	1143.93	286	-294.044	-178.685	-206.205	mean_intensity	hNTO	2.66063814234571e-09	4.7e-09	2.7e-09	****	Wilcoxon
IRF2	1360.41	734.04	626.365	2094.44	1298.7	416	-178.33	-23.92	-20.4737	mean_intensity	hNTO	0.157385	0.17	0.15739	ns	Wilcoxon
IRF9	1274.07	719.944	554.125	1994.01	1174.24	350	-250.57	-148.375	-106.81	mean_intensity	hNTO	4.99912847761244e-05	7.1e-05	5.0e-05	****	Wilcoxon
JDP2	2045.61	1155.91	889.695	3201.52	1942.75	291	84.9995	620.13	664.727	mean_intensity	hNTO	1.07240077121201e-25	3.6e-25	< 2e-16	****	Wilcoxon
JUN	1740.26	992.105	748.152	2732.36	1605.45	213	-56.5438	282.83	359.378	mean_intensity	hNTO	7.36341661625257e-07	1.1e-06	7.4e-07	****	Wilcoxon
JUNB	1877.07	874.977	1002.1	2752.05	1837.23	261	197.4	514.61	496.194	mean_intensity	hNTO	1.93414449424322e-22	5.6e-22	< 2e-16	****	Wilcoxon
JUND	1913.45	829.463	1083.99	2742.91	1845.5	573	279.29	522.88	532.57	mean_intensity	hNTO	2.80720750598884e-59	2.9e-58	< 2e-16	****	Wilcoxon
KLF2	1630.8	872.779	758.019	2503.58	1518.31	295	-46.6768	195.69	249.919	mean_intensity	hNTO	4.72464616240297e-07	7.7e-07	4.7e-07	****	Wilcoxon
KLF4	1854.22	680.886	1173.33	2535.1	1836.12	520	368.636	513.505	473.339	mean_intensity	hNTO	5.52513754492577e-55	4.7e-54	< 2e-16	****	Wilcoxon
KLF9	1688.74	822.612	866.131	2511.36	1580.14	562	61.436	257.525	307.865	mean_intensity	hNTO	1.57589780148427e-18	4.2e-18	< 2e-16	****	Wilcoxon
MAFG	1595.6	1034.75	560.859	2630.35	1451.5	200	-243.836	128.88	214.726	mean_intensity	hNTO	0.0638792	0.073	0.06388	ns	Wilcoxon
MEF2D	906.799	538.775	368.024	1445.57	868.465	228	-436.671	-454.155	-474.08	mean_intensity	hNTO	3.36743027280278e-33	1.4e-32	< 2e-16	****	Wilcoxon
MSC	1107.08	629.987	477.092	1737.07	1047.28	298	-327.604	-275.34	-273.8	mean_intensity	hNTO	6.21646175609908e-17	1.5e-16	< 2e-16	****	Wilcoxon
MYC	505.425	524.44	-19.0154	1029.87	256.46	183	-823.711	-1066.16	-875.454	mean_intensity	hNTO	4.43154692859684e-71	6.5e-70	< 2e-16	****	Wilcoxon
NFE2L1	1663.54	604.651	1058.89	2268.19	1622.65	921	254.197	300.03	282.664	mean_intensity	hNTO	6.8946626267781e-43	4.6e-42	< 2e-16	****	Wilcoxon
NFE2L2	2060.11	699.21	1360.9	2759.31	2036.06	418	556.2	713.435	679.226	mean_intensity	hNTO	3.95789829985721e-80	7.2e-79	< 2e-16	****	Wilcoxon
NFIL3	1416.48	555.689	860.788	1972.17	1337.38	750	56.0925	14.76	35.598	mean_intensity	hNTO	0.0729602	0.083	0.07296	ns	Wilcoxon
NFKB2	2009.53	1096.1	913.432	3105.63	2012.08	225	108.737	689.46	628.653	mean_intensity	hNTO	1.46661116441018e-17	3.8e-17	< 2e-16	****	Wilcoxon
NFYA	1302.65	1002.2	300.45	2304.85	1074.52	91	-504.246	-248.1	-78.2269	mean_intensity	hNTO	0.0233787	0.027	0.02338	*	Wilcoxon
NR3C1	920.05	670.596	249.454	1590.65	718.91	276	-555.242	-603.71	-460.829	mean_intensity	hNTO	1.3367490064593e-38	7.5e-38	< 2e-16	****	Wilcoxon
PBX2	1603.46	766.236	837.223	2369.7	1615.58	369	32.5279	292.96	222.581	mean_intensity	hNTO	4.63373173860785e-09	8e-09	4.6e-09	****	Wilcoxon
PBX3	1424.8	909.82	514.98	2334.62	1316.2	230	-289.716	-6.42	43.9205	mean_intensity	hNTO	0.438701	0.45	0.4387	ns	Wilcoxon
POLR2B	251.668	384.788	-133.12	636.456	135.175	136	-937.816	-1187.44	-1129.21	mean_intensity	hNTO	5.19593435340688e-76	8.4e-75	< 2e-16	****	Wilcoxon
POU2F1	1722.31	716.224	1006.08	2438.53	1646.32	472	201.387	323.695	341.427	mean_intensity	hNTO	2.91012109158538e-27	1e-26	< 2e-16	****	Wilcoxon
RARG	1303.39	749.11	554.277	2052.5	1175.83	242	-250.419	-146.795	-77.4925	mean_intensity	hNTO	0.0011519	0.0014	0.00115	**	Wilcoxon
REL	1491.82	875.062	616.755	2366.88	1389.55	259	-187.941	66.93	110.937	mean_intensity	hNTO	0.430436	0.45	0.43044	ns	Wilcoxon
RELA	1681.6	938.048	743.555	2619.65	1660.6	412	-61.1405	337.975	300.724	mean_intensity	hNTO	3.09669233207834e-10	5.9e-10	3.1e-10	****	Wilcoxon
RFX5	1231.74	787.212	444.532	2018.96	1115.25	259	-360.163	-207.37	-149.135	mean_intensity	hNTO	6.26800577394792e-07	9.9e-07	6.3e-07	****	Wilcoxon
RUNX1	1265.48	847.894	417.586	2113.37	1103.39	104	-387.109	-219.225	-115.399	mean_intensity	hNTO	0.00603336	0.0075	0.00603	**	Wilcoxon
RUNX2	2027.96	978.635	1049.33	3006.6	2009.6	486	244.631	686.975	647.083	mean_intensity	hNTO	1.79235861339217e-54	1.5e-53	< 2e-16	****	Wilcoxon
SIX5	1620.18	860.652	759.53	2480.84	1563.51	434	-45.1654	240.885	239.304	mean_intensity	hNTO	8.9018969533558e-09	1.5e-08	8.9e-09	****	Wilcoxon
SMAD1	2118.08	1092.67	1025.41	3210.74	2129.41	354	220.714	806.785	737.197	mean_intensity	hNTO	5.14400074336093e-39	3e-38	< 2e-16	****	Wilcoxon
SMAD2	1945.52	1100.42	845.098	3045.95	1945.02	143	40.4023	622.4	564.643	mean_intensity	hNTO	3.11475496111093e-09	5.4e-09	3.1e-09	****	Wilcoxon
SMAD3	1804.3	942.521	861.782	2746.82	1712.39	426	57.0867	389.77	423.424	mean_intensity	hNTO	8.20578227712636e-23	2.4e-22	< 2e-16	****	Wilcoxon
SMAD4	2162.43	806.54	1355.89	2968.97	2188.73	427	551.192	866.11	781.549	mean_intensity	hNTO	8.69768963516803e-86	1.8e-84	< 2e-16	****	Wilcoxon
SMAD5	2014.01	755.955	1258.05	2769.96	1962.03	661	453.358	639.41	633.13	mean_intensity	hNTO	1.81351092713329e-99	5.3e-98	< 2e-16	****	Wilcoxon
SMAD6	1614.47	1042.58	571.895	2657.05	1467.18	220	-232.801	144.565	233.594	mean_intensity	hNTO	0.056682	0.065	0.05668	ns	Wilcoxon
SMAD7	1463.5	1100.32	363.185	2563.82	1196.27	79	-441.511	-126.35	82.6258	mean_intensity	hNTO	0.201083	0.22	0.20108	ns	Wilcoxon
SMAD9	1773.44	714.418	1059.02	2487.86	1716.32	560	254.326	393.7	392.561	mean_intensity	hNTO	5.04363399707683e-40	3.1e-39	< 2e-16	****	Wilcoxon
SOX9	1497.67	760.44	737.229	2258.11	1420.56	2302	-67.4666	97.935	116.79	mean_intensity	hNTO	1.55373164571685e-07	2.6e-07	1.6e-07	****	Wilcoxon
SP1	1935.8	750.279	1185.52	2686.08	1955.45	991	380.826	632.83	554.921	mean_intensity	hNTO	3.04117986974201e-115	1.9e-113	< 2e-16	****	Wilcoxon
SRF	1629.68	747.851	881.829	2377.53	1545.26	366	77.1332	222.64	248.801	mean_intensity	hNTO	3.01314827930699e-10	5.8e-10	3.0e-10	****	Wilcoxon
STAT1	1741.17	995.532	745.642	2736.71	1572.74	168	-59.0531	250.12	360.295	mean_intensity	hNTO	1.38112280944798e-05	2e-05	1.4e-05	****	Wilcoxon
STAT2	1881.38	805.634	1075.75	2687.01	1844	630	271.05	521.38	500.501	mean_intensity	hNTO	2.60025144087528e-56	2.4e-55	< 2e-16	****	Wilcoxon
TBX2	1481.13	624.148	856.985	2105.28	1435.42	643	52.2892	112.8	100.253	mean_intensity	hNTO	3.19893473895861e-05	4.6e-05	3.2e-05	****	Wilcoxon
TBX3	1241.6	912.097	329.506	2153.7	990.89	113	-475.189	-331.73	-139.275	mean_intensity	hNTO	8.14001388430811e-06	1.2e-05	8.1e-06	****	Wilcoxon
TCF12	1593.5	756.403	837.098	2349.9	1540.81	309	32.4025	218.19	212.622	mean_intensity	hNTO	2.17217276577185e-07	3.6e-07	2.2e-07	****	Wilcoxon
TEAD1	2193.28	975.319	1217.96	3168.6	2219.25	397	413.262	896.63	812.398	mean_intensity	hNTO	6.91858343529716e-65	8.4e-64	< 2e-16	****	Wilcoxon
TEAD2	1753.68	785.024	968.653	2538.7	1700.01	390	163.958	377.385	372.798	mean_intensity	hNTO	7.12068056192031e-23	2.2e-22	< 2e-16	****	Wilcoxon
TEAD3	1377.66	1095.02	282.649	2472.68	1119.44	190	-522.046	-203.175	-3.2143	mean_intensity	hNTO	0.000474235	0.00062	0.00047	***	Wilcoxon
TEAD4	2311.51	1019.71	1291.81	3331.22	2266.36	436	487.11	943.745	930.636	mean_intensity	hNTO	9.450923383757e-90	2.3e-88	< 2e-16	****	Wilcoxon
TP53	1565.77	526.174	1039.59	2091.94	1535.93	1093	234.898	213.31	184.889	mean_intensity	hNTO	1.40278564100392e-29	5.5e-29	< 2e-16	****	Wilcoxon
UBP1	1709.47	844.186	865.282	2553.66	1611.08	428	60.587	288.455	328.59	mean_intensity	hNTO	3.15622945605647e-15	7.2e-15	3.2e-15	****	Wilcoxon
YAP1	1387.97	1038.16	349.813	2426.13	1093.34	108	-454.882	-229.285	7.09095	mean_intensity	hNTO	0.0232138	0.027	0.02321	*	Wilcoxon
ZBTB33	1189.59	613.451	576.141	1803.04	1112.93	401	-228.555	-209.69	-191.287	mean_intensity	hNTO	9.8166814158024e-12	2e-11	9.8e-12	****	Wilcoxon
ZNF219	1657.75	645.84	1011.91	2303.59	1590.96	543	207.213	268.34	276.87	mean_intensity	hNTO	1.60397157432212e-24	5.2e-24	< 2e-16	****	Wilcoxon
ZNF22	1375.28	754.951	620.33	2130.23	1317.5	560	-184.365	-5.12	-5.59713	mean_intensity	hNTO	0.304285	0.33	0.30429	ns	Wilcoxon
ZNF319	1196.63	585.454	611.174	1782.08	1121.46	608	-193.521	-201.155	-184.25	mean_intensity	hNTO	1.89285683470753e-17	4.8e-17	< 2e-16	****	Wilcoxon
ZNF33B	1653.77	628.67	1025.1	2282.44	1624.4	825	220.4	301.78	272.887	mean_intensity	hNTO	5.1647252032839e-34	2.2e-33	< 2e-16	****	Wilcoxon
ZNF354C	1280.72	439.095	841.624	1719.81	1235.02	1011	36.9285	-87.6	-100.159	mean_intensity	hNTO	1.23002317807539e-06	1.9e-06	1.2e-06	****	Wilcoxon
ZNF469	905.223	692.008	213.215	1597.23	669.22	235	-591.481	-653.4	-475.656	mean_intensity	hNTO	1.64351852691632e-36	7.7e-36	< 2e-16	****	Wilcoxon
ZNF652	1580.38	718.245	862.139	2298.63	1459.79	672	57.4432	137.165	199.505	mean_intensity	hNTO	7.69475798104452e-10	1.4e-09	7.7e-10	****	Wilcoxon
ZNF740	1504.67	832.182	672.487	2336.85	1391.72	497	-132.209	69.1	123.79	mean_intensity	hNTO	0.0127323	0.015	0.01273	*	Wilcoxon
ZNF79	1378.83	616.256	762.571	1995.08	1293.92	1014	-42.1246	-28.695	-2.05179	mean_intensity	hNTO	0.329452	0.35	0.32945	ns	Wilcoxon
