## Supplemental Table 8 for "The transcription factor ZNF469 regulates collagen production in liver fibrosis"

### Sheet: Hs ZNF469 protein feautures
protein sequence anotation	feature type	Start of amino acid position in human ZNF469 (refseq NP_001354553.1)	End of amino acid position in human ZNF469 (refseq NP_001354553.1)
anti-ZNF469 antibody immunogen	antibody binding region	1659	1749
Arginine rich region	Arginine rich region	1060	1087
Arginine rich region with di-RG motif	Arginine rich region with di-RG motif	916	948
Arginine rich region with di-RG motif	Arginine rich region with di-RG motif	2635	2644
Arginine rich region with di-RG motif repeats	Arginine rich region with di-RG motif repeats	1107	1118
LXXLL	nuclear receptor interaction motif	727	731
LXXLL	nuclear receptor interaction motif	3505	3509
Mutation detected in BCS	Pro900Leu, rs273585618	900	900
Mutation detected in BCS	Glu1420Lys, rs387907063	1420	1420
Mutation detected in BCS	Ser2060Val, rs273585623	2060	2060
Mutation detected in BCS	Gly2999Val, rs273585625	2999	2999
Mutation detected in BCS	Cys3367Tyr, rs387907062	3367	3367
Mutation detected in BCS	Arg3369Pro	3369	3369
nuclear localisation signal	bipartite NLS	981	997
nuclear localisation signal	bipartite NLS	1026	1042
nuclear localisation signal	NLS pat7	1109	1115
nuclear localisation signal	NLS pat7	1135	1141
nuclear localisation signal	NLS pat7	2525	2531
nuclear localisation signal	NLS pat7	3107	3113
nuclear localisation signal	NLS pat7	3471	3477
Proline rich	proline rich	2	713
Proline rich	proline rich	768	828
Proline rich	proline rich	858	939
Proline rich	proline rich	980	1036
Proline rich	proline rich	1104	1174
Proline rich	proline rich	1236	1334
Proline rich	proline rich	1400	1543
Proline rich	proline rich	1769	1827
Proline rich	proline rich	2191	2229
Proline rich	proline rich	2301	2363
Proline rich	proline rich	2497	2624
Proline rich	proline rich	3267	3375
Proline rich	proline rich	3447	3604
Proline rich	proline rich	3721	3905
sgRNA 1 site	region corresponding to sgRNA used for CRISPR distruption	981	987
sgRNA 1 site	region corresponding to sgRNA used for CRISPR distruption	244	250
sgRNA 1 site	region corresponding to sgRNA used for CRISPR distruption	2537	2542
sgRNA 1 site	region corresponding to sgRNA used for CRISPR distruption	1577	1581
Zf-C2H2	C2H2 type zinc finger	731	753
Zf-C2H2	C2H2 type zinc finger	2472	2498
Zf-C2H2	C2H2 type zinc finger	3115	3137
Zf-C2H2	C2H2 type zinc finger	3143	3167
Zf-C2H2	C2H2 type zinc finger	3175	3197
Zf-C2H2	C2H2 type zinc finger	3337	3359
Zf-C2H2	C2H2 type zinc finger	3365	3388
Zf-C2H2	C2H2 type zinc finger	3418	3442
ZNF469_AD_300	activation domain	3002	3081
ZNF469_AD_86	activation domain	832	911
ZNF469_BD_87	bifunctional domain	2892	2971
Serine-Proline rich	Serine-Proline rich	587	623
