## Supplemental Table 9 for "The transcription factor ZNF469 regulates collagen production in liver fibrosis"

### Sheet: Genes
Gene Symbol	Ensemble ID
PCK1	ENSG00000124253
IGHG1	ENSG00000211896
FCN2	ENSG00000160339
CD68	ENSG00000129226
MARCO	ENSG00000019169
ADIRF	ENSG00000148671
CD163	ENSG00000177575
DCN	ENSG00000011465
RGS5	ENSG00000143248
PDGFRA	ENSG00000134853
ACTA2	ENSG00000107796
NKG7	ENSG00000105374
CLEC14A	ENSG00000176435
TM4SF1	ENSG00000169908
IRF8	ENSG00000140968
PLVAP	ENSG00000130300
CD9	ENSG00000010278
RGS2	ENSG00000116741
CD3E	ENSG00000198851
KRT19	ENSG00000171345
GZMK	ENSG00000113088
GNLY	ENSG00000115523
TOP2A	ENSG00000131747
MSLN	ENSG00000102854
FCRL5	ENSG00000143297
CD19	ENSG00000177455
CD3D	ENSG00000167286
CD79A	ENSG00000105369
LILRA4	ENSG00000239961
TREM2	ENSG00000095970
UBE2C	ENSG00000175063
WT1	ENSG00000184937
HSD17B13	ENSG00000170509
PNPLA3	ENSG00000100344
CREB3L1	ENSG00000157613
IL32	ENSG00000008517
C7	ENSG00000112936
COL1A1	ENSG00000108821
UBD	ENSG00000213886
IGLL5	ENSG00000254709
COL1A2	ENSG00000164692
AQP1	ENSG00000240583
MFAP4	ENSG00000166482
LUM	ENSG00000139329
KCTD12	ENSG00000178695
CCL21	ENSG00000137077
DPT	ENSG00000143196
S100A6	ENSG00000197956
GOLM1	ENSG00000135052
PTGDS	ENSG00000107317
SPP1	ENSG00000118785
SPSB1	ENSG00000171621
CD24	ENSG00000272398
ANXA2	ENSG00000182718
GSN	ENSG00000148180
FBLN5	ENSG00000140092
AKR1B10	ENSG00000198074
CCL19	ENSG00000172724
THBS2	ENSG00000186340
VWF	ENSG00000110799
KDELR3	ENSG00000100196
EVC	ENSG00000072840
SPARCL1	ENSG00000152583
CHST9	ENSG00000154080
PODN	ENSG00000174348
CHST4	ENSG00000140835
EPHA3	ENSG00000044524
KRT7	ENSG00000135480
GABBR1	ENSG00000204681
ANXA13	ENSG00000104537
MUC6	ENSG00000184956
LAMC3	ENSG00000050555
MGP	ENSG00000111341
LTBP2	ENSG00000119681
FBLN1	ENSG00000077942
GPC3	ENSG00000147257
EFEMP1	ENSG00000115380
ITGBL1	ENSG00000198542
BICC1	ENSG00000122870
DCDC2	ENSG00000146038
VCAN	ENSG00000038427
NPNT	ENSG00000168743
SPINT1	ENSG00000166145
FXYD2	ENSG00000137731
CXCL6	ENSG00000124875
EPCAM	ENSG00000119888
SLC5A1	ENSG00000100170
CCDC80	ENSG00000091986
FMO2	ENSG00000094963
THY1	ENSG00000154096
CFTR	ENSG00000001626
CPXM2	ENSG00000121898
DKK3	ENSG00000050165
GEM	ENSG00000164949
RASEF	ENSG00000165105
CCL2	ENSG00000108691
CLDN10	ENSG00000134873
SMOC2	ENSG00000112562
TTC9	ENSG00000133985
FAM83F	ENSG00000133477
DTNA	ENSG00000134769
GABRB3	ENSG00000166206
GABRP	ENSG00000094755
TTN	ENSG00000155657
ALKAL2	ENSG00000189292
B3GNT3	ENSG00000179913
CXCL8	ENSG00000169429
EDA2R	ENSG00000131080
EEF1A2	ENSG00000101210
MOXD1	ENSG00000079931
PDZK1IP1	ENSG00000162366
RERGL	ENSG00000111404
STMN2	ENSG00000104435
VSIG2	ENSG00000019102
VTCN1	ENSG00000134258
HKDC1	ENSG00000156510
FHL2	ENSG00000115641
AEBP1	ENSG00000106624
SOX9	ENSG00000125398
ANPEP	ENSG00000166825
KRT8	ENSG00000170421
PCCB	ENSG00000114054
OSGIN1	ENSG00000140961
CD276	ENSG00000103855
NYNRIN	ENSG00000205978
EFHD1	ENSG00000115468
FADS1	ENSG00000149485
SHROOM3	ENSG00000138771
MSL2	ENSG00000174579
HSCB	ENSG00000100209
CLDN23	ENSG00000253958
EPHA2	ENSG00000142627
FADS3	ENSG00000221968
SOX7	ENSG00000171056
YAP1	ENSG00000137693
TEAD1	ENSG00000187079
TEAD2	ENSG00000074219
TEAD4	ENSG00000197905
CEBPA	ENSG00000245848
EGR1	ENSG00000120738
NFE2L1	ENSG00000082641
JUND	ENSG00000130522
AR	ENSG00000169083
STAT1	ENSG00000115415
ETS2	ENSG00000157557
MAF	ENSG00000178573
STAT2	ENSG00000170581
JUNB	ENSG00000171223
JUN	ENSG00000177606
FOS	ENSG00000170345
NFIL3	ENSG00000165030
NR3C1	ENSG00000113580
ZNF22	ENSG00000165512
TBX3	ENSG00000135111
ETS1	ENSG00000134954
SP1	ENSG00000185591
HIF1A	ENSG00000100644
CREB3L2	ENSG00000182158
NFE2L2	ENSG00000116044
ELF1	ENSG00000120690
ERF	ENSG00000105722
IRF2	ENSG00000168310
ELK4	ENSG00000158711
ZNF652	ENSG00000198740
IRF9	ENSG00000213928
ZBTB33	ENSG00000177485
PBX2	ENSG00000204304
ELK1	ENSG00000126767
RELA	ENSG00000173039
KLF2	ENSG00000127528
FOSL2	ENSG00000075426
GATAD2A	ENSG00000167491
BACH1	ENSG00000156273
GABPA	ENSG00000154727
FOXP4	ENSG00000137166
SPI1	ENSG00000066336
MXI1	ENSG00000119950
REST	ENSG00000084093
NR3C2	ENSG00000151623
UBP1	ENSG00000153560
GATA6	ENSG00000141448
TCF12	ENSG00000140262
NFIA	ENSG00000162599
NFAT5	ENSG00000102908
MEF2D	ENSG00000116604
TP53	ENSG00000141510
SIX5	ENSG00000177045
CUX1	ENSG00000257923
ETV6	ENSG00000139083
ELK3	ENSG00000111145
NFYA	ENSG00000001167
NFKB2	ENSG00000077150
HNF4G	ENSG00000164749
RFX5	ENSG00000143390
IRF1	ENSG00000125347
ZNF33B	ENSG00000196693
SRF	ENSG00000112658
PBX3	ENSG00000167081
MAFG	ENSG00000197063
ZNF740	ENSG00000139651
PPARD	ENSG00000112033
NFYB	ENSG00000120837
TEAD3	ENSG00000007866
RBAK	ENSG00000146587
ZNF219	ENSG00000165804
HAND2	ENSG00000164107
ELF2	ENSG00000109381
CBFB	ENSG00000067955
ETV3	ENSG00000117036
DNMT1	ENSG00000130816
ZNF319	ENSG00000166188
SPIC	ENSG00000166211
ETV5	ENSG00000244405
TBX2	ENSG00000121068
ZNF684	ENSG00000117010
REL	ENSG00000162924
POU2F1	ENSG00000143190
ZNF254	ENSG00000213096
SOX4	ENSG00000124766
ZNF496	ENSG00000162714
JDP2	ENSG00000140044
ZNF79	ENSG00000196152
KLF4	ENSG00000136826
MYC	ENSG00000136997
ERG	ENSG00000157554
HIC1	ENSG00000177374
FLI1	ENSG00000151702
ELF3	ENSG00000163435
ELF4	ENSG00000102034
GLIS2	ENSG00000126603
GLIS3	ENSG00000107249
ZNF8	ENSG00000278129
E2F3	ENSG00000112242
RUNX3	ENSG00000020633
BACH2	ENSG00000112182
BCL6B	ENSG00000161940
ZNF354C	ENSG00000177932
RUNX1	ENSG00000159216
ZNF662	ENSG00000182983
ATF3	ENSG00000162772
ETV1	ENSG00000006468
HOXB4	ENSG00000182742
PHF19	ENSG00000119403
EHF	ENSG00000135373
RARG	ENSG00000172819
SNAI1	ENSG00000124216
E2F1	ENSG00000101412
MSC	ENSG00000178860
BCL11B	ENSG00000127152
ZNF469	ENSG00000225614
ZNF14	ENSG00000105708
TSHZ3	ENSG00000121297
FOSB	ENSG00000125740
RUNX2	ENSG00000124813
PGR	ENSG00000082175
BCL11A	ENSG00000119866
BATF	ENSG00000156127
ELF5	ENSG00000135374
ETV2	ENSG00000105672
ETV3L	ENSG00000253831
ETV4	ENSG00000175832
FEV	ENSG00000163497
FOSL1	ENSG00000175592
FOXM1	ENSG00000111206
NFE2	ENSG00000123405
SPIB	ENSG00000269404
ZFP57	ENSG00000204644
BHMT	ENSG00000145692
LDHA	ENSG00000134333
HNF4A	ENSG00000101076
MASP1	ENSG00000127241
RELN	ENSG00000189056
FCGR3A	ENSG00000203747
FOXA1	ENSG00000129514
DBH	ENSG00000123454
ITGB2	ENSG00000160255
CCN2	ENSG00000118523
RBP1	ENSG00000114115
NUTF2	ENSG00000102898
CLEC1B	ENSG00000165682
CCN1	ENSG00000142871
GLS	ENSG00000115419
ATG7	ENSG00000197548
ITGAM	ENSG00000169896
LRAT	ENSG00000121207
FUT4	ENSG00000196371
FCGR3B	ENSG00000162747
CD8A	ENSG00000153563
EOMES	ENSG00000163508
FOXP3	ENSG00000049768
SLIT2	ENSG00000145147
NTRK2	ENSG00000148053
NTRK3	ENSG00000140538
ACKR1	ENSG00000213088
AREG	ENSG00000109321
BDNF	ENSG00000176697
BIRC5	ENSG00000089685
GFAP	ENSG00000131095
NTRK1	ENSG00000198400
AKNA	ENSG00000106948

### Sheet: Samples
ID	Age	Sex	Race	Weight	BMI	RIN	Steatosis	Vacuolation	Induction	Ballooning	Inflammation	Lobular necrosis	Mallory's hyaline	Giant mitochondria	Glycogen vacuolation	Anisocaryosis	Portal inflammation	Fibrosis	Categorization
LOT902	41	F	White	98.9	38.6	8.5	0	Macro	None	0	0	0	0	0	0	1	0	0	Normal
WRY133	25	M	White	208.7	62.4	6.5	1	Macro	None	1	2	2	0	0	0	1	1	3	NASH F3
YIU233	39	M	Hispanic	152	48.1	7.2	2	Mixed	Mixed	1	2	1	0	0	0	2	1	2	NASH F2
YMK964	48	M	White	132.5	38.5	8.6	2	Macro	None	1	1	0	0	0	0	0	0	0	NASH F0
YNE987	37	F	White	111.6	46.5	6.1	2	Mixed	Diffuse	1	1	0	0	0	0	1	2N	2	NASH F2
