## Supplemental Table 10 for "The transcription factor ZNF469 regulates collagen production in liver fibrosis"

### Sheet: PCR primers
name	purpose	species	sequence	notes
Mouse Zfp469 For	qPCR	mouse	GGCTCGCAAAAGTCAGACTC
Mouse Zfp469 Rev	qPCR	mouse	GAGCTCCTCGTCTCTTTGGA
Mouse Col1a1 For	qPCR	mouse	GCTCCTCTTAGGGGCCACT
Mouse Col1a1 Rev	qPCR	mouse	CCACGTCTCACCATTGGGG
Mouse Col1a2 For	qPCR	mouse	GCAGTAACTTCGTGCCTAGC
Mouse Col1a2 Rev	qPCR	mouse	CCATCAACACCATCTCTGCC
Human COL1A1 For	qPCR	human	AAGAGGAAGGCCAAGTCGAG
Human COL1A1 Rev	qPCR	human	CACACGTCTCGGTCATGGTA
Human RPL32 For	qPCR	human	AAACCCAGAGGCATTGACAAC
Human RPL32 Rev	qPCR	human	TAACCAATGTTGGGCATCAAG

### Sheet: crRNA
name	purpose	species	sequence
Mouse Zfp Proximal crRNA 1	targeting Zfp469 regulatory element	mouse	TGTGCATAGCTCCGTGCTGC
Mouse Zfp469 Proximal crRNA 3	targeting Zfp469 regulatory element	mouse	GATCCTTGAGCGGCTCACCC
Mouse Zinc Finger Zfp469 crRNA 1	targeting Zfp469 coding sequnce	mouse	GCGCTGCAGCTTGAAGGGCT
Mouse Zinc Finger Zfp469 crRNA 2	targeting Zfp469 coding sequnce	mouse	GCAGGTCTACCCTGAGCCCT
ZNF469_prom1	targeting ZNF469 regulatory element	human	GTTGGACAAATGACCGGTAA
ZNF469_prom5	targeting ZNF469 regulatory element	human	ACAGGACAGAGCTCACCGGG
ZNF469_start1	targeting ZNF469 regulatory element	human	GAAGCTCCCTGTCTAGGCGA
ZNF469_prom6 (TSS)	targeting ZNF469 regulatory element	human	GTGCTGGGAAGGCCGGACGC
ZNF469_Aguzzi1	targeting ZNF469 coding sequence	human	CCGAGACCGTCGTTCCTCCG
ZNF469_Aguzzi2	targeting ZNF469 coding sequence	human	GAACCCCGAAATTAGCACCT
ZNF469_Aguzzi3	targeting ZNF469 coding sequence	human	GAGAGACCAAATCACTCACG
ZNF469_Aguzzi4	targeting ZNF469 coding sequence	human	AAGGAGCAAAGACACACGTG

### Sheet: antibodies
name	purpose	species	clonality	Catalogue	Lot	source	notes
Anti-ZNF469 antibody produced in rabbit	CUT&RUN and immunofluorescence staining of human ZNF469	rabbit	polyclonal	HPA069784	R98565	Sigma
Anti-Histone H3 (acetyl K27) antibody - ChIP Grade	CUT&RUN for histone H3K27ac	rabbit	polyclonal	ab4729	GR3216173-1	Abcam
M-38 (collagen(pro-) type I)	immunofluorescence staining of human pro-COL1A1	mouse	monoclonal (clone M-38)	M-38	2021-05-13	Developmental Studies Hybridoma Bank	The monoclonal COL1A1 antibody was deposited by McDonald, J.A. (DSHB Hybridoma Product M-38) to the Developmental Studies Hybridoma Bank, created by the NICHD of the NIH and maintained at the University of Iowa, Department of Biology, Iowa City, IA 52242.
